# State-Transition Analysis of Time-Sequential microRNA Expression Predicts Development of Acute Myeloid Leukemia

**DOI:** 10.1101/2021.03.02.433582

**Authors:** D. E. Frankhouser, D. O’Meally, S. Branciamore, L. Uechi, H. Qin, X. Wu, N. Carlesso, G. Marcucci, R. C. Rockne, Ya-Huei Kuo

## Abstract

MicroRNAs (miRNAs) are small non-coding RNA molecules involved in post-transcriptional regulation of gene expression and have been shown to hold prognostic value in a variety of settings, including acute myeloid leukemia (AML). However, the temporal dynamics of miRNA expression profiles as it relates to AML initiation and progression is poorly understood. Using serial samples from a mouse model of AML, we show that the miRNA transcriptome undergoes state-transition during AML initiation and progression. The AML state-transition was visualized and modeled by constructing an AML state-space from singular value decomposition of the time-series miRNA sequencing data. Within the AML state-space, we identified critical points of AML development characterized by unique differentially expressed miRNAs compared to healthy controls at critical points of leukemogenesis (early, transition, and late). Interestingly, we observed that changes in miRNA expression during leukemogenesis followed two patterns: 1) a monotonic pattern with continuously increasing or decreasing expression; and 2) a non-monotonic pattern with a local maximum or minimum at the transition critical point which was the “point of no-return” from health to AML. We validated the AML state-space and dynamics in an independent cohort of mice and demonstrated the state-transition model accurately predicted time to AML. Of note, we show that the miRNA-derived state-transition model produced a state-space and critical points that were strikingly similar, but not identical to that produced by the coding (i.e., messenger [m]RNA-based) transcriptome. This indicates that while both miRNA and mRNA expression may provide similar information, they also capture independent features of AML state-transition.

**Significance:** We show that the microRNA transcriptome undergoes a global state transition during the initiation and progression of acute myeloid leukemia, and accurately predicts time to disease development.
