## Supplementary material for "State-Transition Analysis of Time-Sequential microRNA Expression Predicts Development of Acute Myeloid Leukemia": Table S1

### Sheet: supplemental_table_01
miR	PC1_loading
mmu-miR-21a-5p	-0.00239322
mmu-miR-26a-5p	-0.018041
mmu-let-7f-5p	-0.00640822
mmu-let-7i-5p	-0.00308592
mmu-let-7g-5p	-0.0212276
mmu-miR-16-5p	-0.00297901
mmu-miR-150-5p	0.0167685
mmu-miR-146a-5p	0.00953568
mmu-miR-451a	0.00334237
mmu-miR-486a-5p	-0.0285902
mmu-miR-486b-5p	-0.0285902
mmu-miR-29a-3p	0.00786784
mmu-miR-191-5p	-0.0227934
mmu-miR-142a-3p	0.0148562
mmu-miR-26b-5p	-0.0253653
mmu-let-7a-5p	-0.00188599
mmu-miR-142a-5p	0.00557845
mmu-miR-221-3p	0.00568744
mmu-let-7j	-0.00263625
mmu-miR-27a-3p	-0.000203316
mmu-miR-144-3p	-0.0184273
mmu-miR-93-5p	-0.0197148
mmu-miR-24-3p	-0.00304138
mmu-miR-23a-3p	0.014588
mmu-miR-92a-3p	-0.00189359
mmu-miR-7a-5p	-0.0233733
mmu-miR-10a-5p	0.00469738
mmu-miR-425-5p	-0.0131996
mmu-miR-20a-5p	-0.0131973
mmu-miR-181a-5p	0.0169588
mmu-miR-144-5p	-0.035281
mmu-miR-30c-5p	-0.00383057
mmu-miR-22-3p	0.00394102
mmu-let-7d-5p	-0.0118064
mmu-let-7c-5p	-0.00778423
mmu-miR-342-3p	0.00656749
mmu-miR-186-5p	-0.0237855
mmu-miR-23b-3p	0.0116899
mmu-miR-223-3p	0.00219979
mmu-miR-30d-5p	0.00455426
mmu-miR-27b-3p	-0.0126725
mmu-miR-103-3p	-0.0129087
mmu-miR-340-5p	-0.00242222
mmu-miR-148b-3p	-0.0323835
mmu-miR-148a-3p	-0.0214782
mmu-miR-30e-5p	0.0125713
mmu-miR-19b-3p	-0.0112203
mmu-miR-30b-5p	0.019159
mmu-miR-25-3p	-0.0144145
mmu-miR-101a-3p	0.00383458
mmu-miR-15b-5p	-0.00865118
mmu-miR-378d	-0.0113717
mmu-miR-99a-5p	0.00484863
mmu-miR-361-5p	0.00412232
mmu-let-7b-5p	0.00237664
mmu-miR-128-3p	-0.0063224
mmu-miR-15a-5p	-0.00420075
mmu-miR-3074-5p	-0.00956211
mmu-miR-185-5p	-0.0163641
mmu-miR-98-5p	-0.0100539
mmu-miR-155-5p	0.00304436
mmu-miR-484	-0.0299569
mmu-miR-17-5p	-0.0144422
mmu-miR-652-3p	0.00763298
mmu-miR-140-3p	0.00105159
mmu-miR-374b-5p	0.0158711
mmu-miR-328-3p	0.0200408
mmu-miR-423-3p	-0.0222345
mmu-miR-140-5p	-0.001645
mmu-miR-1839-5p	-0.00266117
mmu-miR-378a-3p	0.00609643
mmu-miR-151-5p	-0.0222015
mmu-miR-423-5p	-0.00542154
mmu-miR-106b-5p	0.00199144
mmu-miR-3968	-0.0233978
mmu-miR-146b-5p	0.00474105
mmu-miR-107-3p	-0.015896
mmu-miR-19a-3p	-0.0014079
mmu-miR-222-3p	-0.0082844
mmu-miR-99b-5p	0.0132439
mmu-miR-31-5p	-0.0740716
mmu-miR-139-5p	0.0279989
mmu-miR-486a-3p	-0.0233077
mmu-miR-486b-3p	-0.0232143
mmu-miR-1198-5p	-0.00570308
mmu-miR-24-2-5p	0.00664818
mmu-miR-194-5p	-0.0147482
mmu-miR-378c	0.00585088
mmu-miR-1843a-5p	0.0130647
mmu-miR-151-3p	-0.010762
mmu-miR-181d-5p	-0.00323549
mmu-miR-30a-5p	0.00378716
mmu-miR-744-5p	-0.0209795
mmu-miR-152-3p	0.019149
mmu-miR-30e-3p	-0.0103041
mmu-miR-203-3p	0.000673734
mmu-let-7d-3p	0.0109216
mmu-miR-106b-3p	-0.0294063
mmu-miR-181b-5p	0.0100569
mmu-miR-125a-5p	0.01125
mmu-miR-200c-3p	0.0145843
mmu-miR-503-5p	-3.12556e-05
mmu-miR-181c-5p	0.02551
mmu-miR-339-5p	0.0141967
mmu-miR-18a-5p	-0.00840347
mmu-miR-350-3p	0.0436924
mmu-miR-3068-5p	-0.00392914
mmu-miR-29b-3p	0.0087915
mmu-miR-362-5p	0.00265945
mmu-miR-143-3p	0.0343837
mmu-miR-101b-3p	0.000440817
mmu-miR-322-5p	0.000157608
mmu-miR-1a-3p	-0.00852816
mmu-miR-320-3p	-0.00354838
mmu-miR-532-5p	-0.00186836
mmu-miR-182-5p	-0.0397489
mmu-miR-130a-3p	0.0253552
mmu-miR-1b-5p	-0.00838042
mmu-miR-184-3p	0.00430917
mmu-miR-421-3p	-0.0356182
mmu-miR-125b-5p	0.00500899
mmu-miR-200a-3p	0.00701923
mmu-miR-142b	0.00583702
mmu-miR-28a-5p	0.00657158
mmu-miR-32-5p	0.00695269
mmu-miR-192-5p	-0.026799
mmu-miR-467e-5p	0.00508265
mmu-miR-542-3p	0.0130799
mmu-miR-501-3p	-0.00717994
mmu-miR-20b-5p	0.00351838
mmu-miR-326-3p	0.0308112
mmu-miR-200b-3p	0.0212959
mmu-miR-500-3p	0.0367226
mmu-let-7e-5p	0.0261846
mmu-miR-126a-3p	-0.0568813
mmu-miR-467a-5p	0.00932663
mmu-miR-351-5p	-0.0129945
mmu-miR-450a-5p	0.00981255
mmu-miR-17-3p	0.00277773
mmu-miR-1957a	-0.00354718
mmu-miR-3535	0.00765703
mmu-miR-466a-3p	0.00571854
mmu-miR-466e-3p	0.00571854
mmu-miR-3969	-0.000961744
mmu-miR-15b-3p	-0.0143167
mmu-miR-150-3p	0.0159982
mmu-miR-196b-5p	-0.0177992
mmu-miR-1843b-5p	0.0145879
mmu-miR-130b-3p	0.00782094
mmu-miR-29c-3p	0.0169098
mmu-miR-378a-5p	-0.00355942
mmu-miR-669a-3p	0.0370133
mmu-miR-669o-3p	0.0370133
mmu-miR-362-3p	0.00789554
mmu-miR-339-3p	-0.00145092
mmu-miR-467d-3p	0.0263831
mmu-miR-361-3p	0.00957906
mmu-miR-33-5p	0.0103394
mmu-let-7i-3p	0.0137991
mmu-miR-330-5p	0.0173146
mmu-miR-205-5p	-0.000984026
mmu-miR-365-3p	-0.0347031
mmu-miR-669a-5p	0.0162501
mmu-miR-669p-5p	0.0162501
mmu-miR-223-5p	0.00536284
mmu-miR-27a-5p	-0.0348721
mmu-miR-322-3p	-0.00669686
mmu-miR-221-5p	-0.0015121
mmu-miR-210-3p	0.0227548
mmu-miR-183-5p	-0.0348846
mmu-miR-674-5p	-0.0221024
mmu-miR-671-5p	0.00493754
mmu-miR-28a-3p	0.0154692
mmu-miR-467b-5p	0.00155832
mmu-miR-467a-3p	0.0302066
mmu-miR-429-3p	0.00228162
mmu-miR-467c-5p	0.00585912
mmu-miR-126b-3p	-0.0681105
mmu-miR-126a-5p	-0.0681931
mmu-miR-700-3p	-0.0343969
mmu-miR-363-3p	0.0087219
mmu-miR-340-3p	-0.0460566
mmu-miR-141-3p	0.0195281
mmu-miR-22-5p	-0.0087718
mmu-miR-34a-5p	-0.00756368
mmu-miR-5099	0.0150028
mmu-miR-466b-3p	0.00461155
mmu-miR-466c-3p	0.00461155
mmu-miR-466p-3p	0.00461155
mmu-miR-2137	-0.0473341
mmu-miR-106a-5p	0.0113196
mmu-miR-96-5p	-0.0306916
mmu-miR-1249-3p	0.0382925
mmu-miR-149-5p	0.0164978
mmu-miR-532-3p	0.00889234
mmu-miR-872-5p	0.00173829
mmu-miR-7a-1-3p	-0.00589091
mmu-miR-10b-5p	0.00486147
mmu-miR-664-3p	0.0174041
mmu-miR-30a-3p	-0.0178154
mmu-miR-301a-3p	-0.00760272
mmu-miR-6412	-0.00611601
mmu-miR-3068-3p	-0.0108403
mmu-miR-16-2-3p	0.00377143
mmu-let-7a-1-3p	-0.0243098
mmu-let-7c-2-3p	-0.0243098
mmu-miR-338-5p	0.0205669
mmu-miR-148b-5p	-0.0173844
mmu-miR-466i-3p	0.038743
mmu-miR-450b-3p	-0.00118971
mmu-miR-331-3p	-0.0311196
mmu-miR-466d-3p	0.0209235
mmu-miR-181c-3p	0.0241555
mmu-miR-10a-3p	-0.00390079
mmu-miR-335-5p	-0.0258077
mmu-miR-669f-5p	0.0257104
mmu-miR-5126	5.36636e-05
mmu-miR-126b-5p	-0.0445993
mmu-miR-879-5p	0.0252897
mmu-miR-30b-3p	-0.0106776
mmu-miR-324-5p	0.0239076
mmu-miR-1981-5p	-0.00497553
mmu-miR-130b-5p	0.00102535
mmu-miR-674-3p	-0.0252826
mmu-miR-193b-3p	-0.00281724
mmu-miR-211-5p	-0.00771174
mmu-miR-1968-5p	0.0177597
mmu-miR-181a-1-3p	0.0209474
mmu-miR-425-3p	0.00279703
mmu-miR-3473b	0.051738
mmu-miR-467d-5p	0.0106706
mmu-miR-135a-5p	0.0605809
mmu-miR-466g	0.0103082
mmu-miR-6395	0.0248731
mmu-miR-3473e	0.0716619
mmu-miR-190b-5p	0.00530832
mmu-miR-3074-2-3p	0.0090195
mmu-miR-872-3p	0.0297475
mmu-miR-1983	-0.013814
mmu-miR-335-3p	-0.0227785
mmu-miR-466f-3p	0.0406016
mmu-miR-342-5p	0.0167086
mmu-miR-330-3p	-0.00520877
mmu-miR-195a-5p	0.00618022
mmu-miR-574-3p	0.0283566
mmu-miR-125b-2-3p	0.0190478
mmu-miR-21a-3p	-0.0123797
mmu-miR-25-5p	-0.0305042
mmu-miR-132-3p	-0.0412989
mmu-miR-467h	0.0135304
mmu-miR-23a-5p	-0.00490951
mmu-miR-676-3p	0.0106294
mmu-miR-26b-3p	-0.0156024
mmu-miR-199a-3p	-0.00562163
mmu-miR-199b-3p	-0.00562163
mmu-miR-1839-3p	0.000147439
mmu-miR-298-5p	-0.0295566
mmu-miR-20a-3p	-0.00838565
mmu-miR-669c-5p	0.0181057
mmu-miR-669o-5p	0.0126893
mmu-miR-18a-3p	-0.0176499
mmu-miR-145a-5p	0.0367493
mmu-miR-3964	0.0205008
mmu-miR-30c-1-3p	0.00450405
mmu-miR-450b-5p	0.00608358
mmu-miR-497a-5p	0.0134781
mmu-miR-133a-3p	-0.00877811
mmu-miR-29a-5p	0.0244207
mmu-miR-93-3p	0.00128871
mmu-miR-466i-5p	0.0279239
mmu-miR-92b-3p	-0.00696957
mmu-miR-1843a-3p	0.0120842
mmu-miR-3074-1-3p	-0.0262397
mmu-miR-21b	0.00113686
mmu-miR-100-5p	-0.0131506
mmu-miR-5121	0.0321441
mmu-miR-574-5p	0.0334004
mmu-miR-139-3p	0.0257355
mmu-miR-191-3p	-0.0188453
mmu-miR-669l-5p	0.0158715
mmu-miR-296-5p	-0.00251344
mmu-miR-345-3p	0.00475765
mmu-miR-378b	0.00290991
mmu-miR-1955-5p	-0.0352897
mmu-miR-6240	0.0102145
mmu-miR-669b-5p	0.018968
mmu-miR-98-3p	-0.0045149
mmu-miR-92a-1-5p	-0.0174599
mmu-miR-1195	0.0230493
mmu-miR-185-3p	-0.0408036
mmu-miR-7667-5p	0.0480226
mmu-miR-324-3p	-0.00249679
mmu-miR-30f	0.00456271
mmu-miR-5100	0.00541297
mmu-miR-1306-5p	-0.00150575
mmu-let-7f-1-3p	-0.000245164
mmu-miR-700-5p	0.0217857
mmu-miR-301b-3p	0.00500673
mmu-miR-345-5p	0.0415854
mmu-miR-124-3p	-0.0055112
mmu-miR-30d-3p	-0.000335862
mmu-let-7b-3p	-0.010402
mmu-miR-466m-3p	0.0355639
mmu-miR-9-5p	0.00286661
mmu-miR-466n-3p	-0.00831131
mmu-miR-338-3p	0.0177432
mmu-miR-33-3p	0.0329222
mmu-miR-669f-3p	0.0255143
mmu-miR-3971	0.0155573
mmu-miR-466c-5p	0.0246399
mmu-miR-199a-5p	-0.0228057
mmu-miR-27b-5p	-0.00331381
mmu-miR-664-5p	0.00472243
mmu-miR-671-3p	-0.02112
mmu-miR-499-5p	-0.0663393
mmu-miR-541-5p	-0.0909193
mmu-miR-1943-5p	0.0118677
mmu-miR-24-1-5p	-0.0158496
mmu-miR-1187	0.0269533
mmu-miR-148a-5p	-0.00711599
mmu-miR-101c	0.00325148
mmu-miR-26a-2-3p	-0.0107044
mmu-miR-215-5p	-0.0262679
mmu-miR-501-5p	0.0203687
mmu-let-7f-2-3p	0.0190131
mmu-miR-8114	-0.0112405
mmu-miR-1191a	-0.0130785
mmu-miR-379-5p	-0.0680253
mmu-miR-467c-3p	0.0438296
mmu-miR-455-3p	0.0090198
mmu-miR-8112	-0.0251453
mmu-miR-467e-3p	0.0434794
mmu-miR-505-3p	-0.00125088
mmu-miR-7033-5p	0.0194489
mmu-miR-690	-0.00819137
mmu-miR-18b-5p	0.0149073
mmu-miR-34c-5p	0.0189654
mmu-miR-8117	0.0804237
mmu-miR-331-5p	-0.0308397
mmu-miR-147-3p	0.0295289
mmu-miR-5104	0.0258682
mmu-miR-29c-5p	0.0363377
mmu-miR-744-3p	-0.0183462
mmu-miR-296-3p	-0.0162194
mmu-miR-449a-5p	-0.0191261
mmu-miR-1927	0.0145439
mmu-miR-99b-3p	0.0449775
mmu-miR-5124a	-0.00756375
mmu-miR-450a-1-3p	-0.00979605
mmu-miR-5123	-0.0092927
mmu-miR-503-3p	0.0107046
mmu-miR-3084-5p	-0.011031
mmu-miR-6238	-0.0168492
mmu-miR-706	0.0221489
mmu-miR-5128	0.0398892
mmu-miR-15a-3p	0.000329513
mmu-miR-297a-5p	0.025808
mmu-miR-222-5p	0.0096666
mmu-miR-218-5p	-0.0135739
mmu-miR-16-1-3p	0.00179601
mmu-miR-1949	-0.0279477
mmu-miR-1306-3p	-0.0096861
mmu-miR-138-5p	0.0218969
mmu-miR-669b-3p	0.0272977
mmu-miR-7649-3p	0.0195247
mmu-miR-32-3p	-0.00108224
mmu-miR-1291	0.017826
mmu-miR-582-5p	-0.00458773
mmu-miR-3102-3p	0.0357601
mmu-miR-132-5p	-0.0536005
mmu-miR-297b-5p	0.00813145
mmu-miR-505-5p	0.00409684
mmu-miR-6390	-0.0440237
mmu-miR-874-3p	-0.00941839
mmu-miR-877-3p	0.0129222
mmu-miR-129b-5p	0.00356644
mmu-miR-542-5p	0.0049558
mmu-miR-31-3p	-0.0223345
mmu-miR-5106	0.0310171
mmu-miR-466h-5p	0.0254672
mmu-miR-297b-3p	0.0613188
mmu-miR-652-5p	0.0108425
mmu-miR-297a-3p	0.0613188
mmu-miR-297c-3p	0.0613188
mmu-miR-21c	0.00211755
mmu-miR-212-5p	-0.0737253
mmu-miR-219a-1-3p	-0.0214889
mmu-miR-103-2-5p	0.0379
mmu-miR-3066-5p	-0.00855791
mmu-miR-200b-5p	-0.00618658
mmu-miR-450a-2-3p	0.0176432
mmu-miR-9-3p	-0.0152304
mmu-miR-6239	-0.00728485
mmu-miR-6937-5p	-0.0122376
mmu-miR-363-5p	-0.0175093
mmu-miR-3473d	-0.012638
mmu-miR-3473a	0.008056
mmu-miR-188-5p	0.00288884
mmu-miR-375-3p	-0.0304556
mmu-miR-147-5p	-0.00805184
mmu-miR-669d-5p	0.0241816
mmu-miR-374c-5p	0.0160465
mmu-miR-129b-3p	-0.0336846
mmu-miR-6516-5p	-0.00912157
mmu-miR-204-5p	0.00423127
mmu-miR-30c-2-3p	0.0110597
mmu-miR-1194	-0.000605365
mmu-miR-1964-3p	-0.0234936
mmu-miR-1981-3p	-0.00185196
mmu-miR-3057-5p	-0.00901449
mmu-miR-125a-3p	0.0344672
mmu-miR-212-3p	-0.0286987
mmu-miR-455-5p	0.0440122
mmu-miR-709	0.0237688
mmu-miR-301a-5p	-0.0130315
mmu-miR-5129-5p	0.0183582
mmu-miR-7015-3p	-0.018109
mmu-miR-615-3p	-0.0475371
mmu-miR-7b-5p	-0.0184546
mmu-miR-7115-5p	0.00329639
mmu-miR-877-5p	-0.00670164
mmu-miR-6988-3p	0.0206294
mmu-miR-101a-5p	0.00671018
mmu-miR-1198-3p	-0.0119599
mmu-miR-135b-5p	-0.00485864
mmu-miR-374c-3p	0.0150897
mmu-miR-351-3p	0.0204462
mmu-miR-29b-2-5p	-0.00593416
mmu-miR-504-5p	-0.0193886
mmu-miR-133b-3p	0.0254177
mmu-miR-669a-3-3p	0.0550362
mmu-miR-6946-3p	0.0152132
mmu-miR-466k	0.0225247
mmu-miR-491-5p	-0.00249199
mmu-miR-5107-5p	0.0263883
mmu-miR-411-5p	-0.0744952
mmu-miR-1934-5p	0.00946665
mmu-miR-145a-3p	0.0150881
mmu-miR-186-3p	-0.00403967
mmu-miR-210-5p	-0.000524488
mmu-miR-190a-5p	-0.0177941
mmu-miR-708-5p	-0.0108416
mmu-miR-592-5p	-0.00559004
mmu-let-7g-3p	0.0308374
mmu-miR-672-5p	0.0135018
mmu-miR-19b-1-5p	0.0135438
mmu-miR-127-3p	-0.0338211
mmu-miR-669e-5p	0.0294779
mmu-miR-5130	0.00106518
mmu-miR-676-5p	0.00704515
mmu-miR-6418-3p	0.0323728
mmu-miR-669m-5p	0.0217573
mmu-miR-466m-5p	0.0217573
mmu-miR-6957-5p	-0.0178704
mmu-miR-5107-3p	0.0232314
mmu-miR-130a-5p	0.00853924
mmu-miR-7219-3p	-0.0426795
mmu-miR-219c-5p	-0.0158692
mmu-miR-3061-5p	-0.0116879
mmu-miR-409-5p	-0.124561
mmu-miR-3547-3p	0.0209528
mmu-miR-7091-5p	-0.0314306
mmu-miR-26a-1-3p	-0.0443618
mmu-miR-3965	0.0155308
mmu-miR-200a-5p	-0.00594837
mmu-miR-466j	0.0240882
mmu-miR-3060-3p	-0.0302066
mmu-miR-7043-3p	-0.00479761
mmu-miR-1b-3p	-0.000937804
mmu-miR-6899-3p	-0.00859806
mmu-miR-149-3p	0.023264
mmu-miR-6943-3p	0.0271031
mmu-miR-122-5p	0.0141598
mmu-miR-1982-3p	0.00589353
mmu-miR-297c-5p	0.0331891
mmu-miR-219b-3p	0.0119069
mmu-miR-28c	-0.00744738
mmu-miR-466b-5p	0.0171518
mmu-miR-466o-5p	0.0171518
mmu-miR-181b-2-3p	-0.010819
mmu-miR-7091-3p	-0.0206371
mmu-miR-3058-3p	-0.0254964
mmu-miR-879-3p	0.0368682
mmu-miR-18b-3p	0.0284847
mmu-miR-5114	-0.0032599
mmu-miR-598-3p	0.00709415
mmu-miR-7688-5p	-0.00855765
mmu-miR-1954	-0.00262436
mmu-let-7e-3p	0.0924024
mmu-miR-219a-5p	0.0243559
mmu-miR-3062-5p	-0.0195644
mmu-miR-466h-3p	0.0302886
mmu-miR-6538	-0.0102867
mmu-miR-1a-2-5p	0.0212551
mmu-miR-129-2-3p	0.0058127
mmu-miR-3082-3p	-0.0333637
mmu-miR-3960	-0.00360399
mmu-miR-3470b	-0.0051644
mmu-miR-5113	-0.019583
mmu-miR-3061-3p	-0.0207182
mmu-miR-1941-5p	0.000543163
mmu-miR-146a-3p	0.00605723
mmu-miR-5120	0.0583613
mmu-miR-129-5p	0.00420655
mmu-miR-7669-5p	0.0163686
mmu-miR-183-3p	-0.0488728
mmu-miR-582-3p	0.0189874
mmu-miR-7658-3p	-0.00818352
mmu-miR-1931	0.0194123
mmu-miR-1929-5p	-0.00633845
mmu-miR-6967-3p	-0.0186794
mmu-miR-466o-3p	-0.0102464
mmu-miR-350-5p	-0.00507715
mmu-miR-1947-5p	-0.022731
mmu-miR-7021-5p	0.0151685
mmu-miR-494-3p	-0.122248
mmu-miR-1955-3p	-0.0174754
mmu-miR-7075-3p	0.00174885
mmu-miR-497b	-0.00313057
mmu-miR-6353	0.000312718
mmu-miR-146b-3p	-0.00291472
mmu-miR-6975-3p	0.0200011
mmu-miR-7058-5p	0.00791073
mmu-miR-196a-5p	0.0274521
mmu-miR-3064-5p	0.00436081
mmu-miR-3065-3p	0.0556071
mmu-miR-3470a	-0.00879607
mmu-miR-701-5p	0.0315821
mmu-miR-6546-5p	-0.0388072
mmu-miR-135a-1-3p	0.1107
mmu-miR-8097	-0.0186497
mmu-miR-206-3p	0.0141642
mmu-miR-224-5p	-0.008802
mmu-miR-466a-5p	0.0212447
mmu-miR-7213-5p	0.00668293
mmu-miR-467b-3p	0.0499109
mmu-miR-3474	-0.00163299
mmu-miR-3084-3p	0.0207864
mmu-miR-7007-5p	-0.0646634
mmu-miR-5116	0.0213472
mmu-miR-5622-5p	-0.0247297
mmu-miR-203-5p	0.0221231
mmu-miR-128-2-5p	-0.0450201
mmu-miR-500-5p	0.0258362
mmu-miR-3065-5p	0.0717187
mmu-miR-7046-3p	0.0176643
mmu-miR-1895	0.0475473
mmu-miR-466f	0.0507478
mmu-miR-8098	0.00185445
mmu-miR-466p-5p	0.0295933
mmu-miR-7065-3p	-0.0118958
mmu-miR-669e-3p	0.0508759
mmu-miR-193b-5p	-0.0776082
mmu-miR-152-5p	0.0641398
mmu-miR-6989-3p	0.0108557
mmu-miR-3098-5p	-0.0380848
mmu-miR-6971-3p	0.0143203
mmu-miR-7669-3p	-0.00815183
mmu-miR-6391	-0.0339591
mmu-miR-669p-3p	0.0323263
mmu-miR-8118	-0.022238
mmu-miR-29b-1-5p	0.0229595
mmu-miR-3112-5p	-0.0304489
mmu-miR-6932-5p	0.0123811
mmu-miR-3058-5p	-0.0156898
mmu-miR-181d-3p	-0.0153464
mmu-miR-466f-5p	0.0510275
mmu-miR-6952-3p	0.0157419
mmu-miR-511-3p	-0.0247612
mmu-miR-6967-5p	-0.0164701
mmu-miR-1933-3p	-0.0406479
mmu-miR-7646-5p	-0.00414271
mmu-miR-8094	-0.000513555
mmu-miR-8116	0.00216118
mmu-miR-7647-5p	0.00743217
mmu-miR-5112	0.00840698
mmu-miR-1930-5p	0.00832274
mmu-miR-1934-3p	-0.00201049
mmu-miR-7651-5p	-0.0132898
mmu-miR-708-3p	-0.0166231
mmu-miR-19a-5p	0.0132899
mmu-miR-6951-5p	-0.00465024
mmu-miR-7661-3p	-0.00894303
mmu-miR-214-3p	0.00883898
mmu-miR-23b-5p	-0.0328613
mmu-miR-7063-5p	-0.0281446
mmu-miR-3102-5p.2-5p	0.0486411
mmu-miR-7654-5p	-0.00709885
mmu-miR-6979-3p	-0.0260591
mmu-miR-7010-5p	0.0476943
mmu-miR-1943-3p	0.0670989
mmu-miR-128-1-5p	-0.0326028
mmu-miR-935	-0.0158096
mmu-miR-3076-3p	-0.00361727
mmu-miR-20b-3p	0.0195492
mmu-miR-3069-5p	-0.0163071
mmu-miR-1191b-5p	-0.0311455
mmu-miR-1957b	0.0224867
mmu-miR-7667-3p	0.000997602
mmu-miR-6911-3p	-0.0332048
mmu-miR-466e-5p	0.0158431
mmu-miR-3102-3p.2-3p	0.0637797
mmu-miR-704	-0.0110398
mmu-miR-5624-3p	0.0184302
mmu-miR-7678-3p	0.011419
mmu-miR-6968-3p	0.0278705
mmu-miR-3572-3p	0.0247666
mmu-miR-219c-3p	-0.0130117
mmu-miR-669h-5p	0.0284728
mmu-miR-1953	-0.00442734
mmu-miR-199b-5p	0.000119969
mmu-miR-3963	-0.0105956
mmu-miR-134-5p	-0.0868663
mmu-miR-669c-3p	0.0647007
mmu-miR-3101-5p	-0.0203717
mmu-miR-205-3p	-0.00353334
mmu-miR-6976-3p	0.051978
mmu-miR-6986-5p	0.00243343
mmu-miR-7036b-5p	0.0013261
mmu-miR-5103	-0.0201756
mmu-miR-6960-5p	-0.00892854
mmu-miR-466l-3p	0.0619144
mmu-miR-1946b	-0.0310616
mmu-miR-5615-5p	0.00878704
mmu-miR-8103	0.0121338
mmu-miR-1970	0.00257225
mmu-miR-1960	-0.00673979
mmu-miR-1249-5p	-0.00422959
mmu-miR-382-5p	-0.0984606
mmu-miR-6935-5p	0.0200224
mmu-miR-1948-3p	-0.01774
mmu-miR-7052-3p	0.00457384
mmu-miR-369-3p	-0.110639
mmu-miR-669k-5p	0.0373496
mmu-miR-192-3p	0.0360136
mmu-miR-5626-3p	-0.027067
mmu-miR-106a-3p	0.0885859
mmu-miR-5127	0.0326059
mmu-miR-1958	-0.00734257
mmu-miR-1946a	-0.0136453
mmu-miR-5129-3p	0.0285078
mmu-miR-701-3p	0.00673806
mmu-miR-669d-2-3p	0.0610707
mmu-miR-7054-3p	0.0273599
mmu-miR-7079-3p	-0.0288434
mmu-miR-194-2-3p	-0.0139185
mmu-miR-8105	-0.0292593
mmu-miR-7116-3p	0.00619413
mmu-miR-3970	-0.00147024
mmu-miR-6957-3p	0.0436492
mmu-miR-7a-2-3p	0.0532436
mmu-miR-669m-3p	0.051849
mmu-miR-7236-3p	-0.0271599
mmu-miR-702-3p	0.0122179
mmu-miR-328-5p	-0.0152635
mmu-miR-7687-3p	0.00880138
mmu-miR-7012-5p	0.0119395
mmu-miR-143-5p	0.0647126
mmu-miR-7661-5p	-0.00689644
mmu-miR-1945	-0.0132656
mmu-miR-7092-3p	0.0104645
mmu-miR-7650-5p	-0.0560644
mmu-miR-467g	0.0262349
mmu-miR-1668	-0.0107256
mmu-miR-7684-5p	0.013769
mmu-miR-7687-5p	-0.0352059
mmu-miR-3097-3p	-0.00750829
mmu-miR-6946-5p	0.00684188
mmu-miR-5621-3p	-0.0322151
mmu-miR-1941-3p	-0.0217612
mmu-miR-300-3p	-0.075431
mmu-miR-7093-3p	0.0195824
mmu-miR-669l-3p	0.0607595
mmu-miR-7647-3p	-0.0101551
mmu-miR-5619-5p	-0.0472301
mmu-miR-7094b-2-5p	0.0388518
mmu-miR-3077-3p	0.0110532
mmu-miR-5108	-0.0457967
mmu-miR-337-5p	-0.0130702
mmu-miR-138-2-3p	-0.0175482
mmu-miR-3098-3p	0.0212667
mmu-miR-1969	-0.025082
mmu-miR-7670-3p	-0.0194973
mmu-miR-6367	0.049045
mmu-miR-6380	-0.000750176
mmu-miR-7019-3p	-0.0162194
mmu-miR-434-3p	0.00824372
mmu-miR-193a-3p	0.0766615
mmu-miR-6961-3p	0.00175424
mmu-miR-874-5p	0.0733512
mmu-miR-3069-3p	0.00232599
mmu-miR-6236	0.0107231
mmu-miR-1968-3p	0.02707
mmu-miR-6928-3p	-0.0384881
mmu-miR-6956-3p	-0.00606592
mmu-miR-7048-3p	0.0278929
mmu-miR-9769-3p	-0.0266528
mmu-miR-376c-3p	-0.110531
mmu-miR-3962	-0.00972643
mmu-miR-7031-5p	0.0310162
mmu-miR-3110-5p	0.0448693
mmu-miR-7674-3p	0.00767849
mmu-miR-7024-5p	0.00365289
mmu-miR-1950	-0.0296679
mmu-miR-6973a-3p	0.0512835
mmu-miR-6406	-0.0287491
mmu-miR-1936	0.00731137
mmu-miR-8110	0.0128529
mmu-miR-92a-2-5p	-0.00326622
mmu-miR-3076-5p	0.0107843
mmu-miR-3070-3p	0.037417
mmu-miR-6537-3p	-0.0160614
mmu-miR-6539	-0.0427162
mmu-miR-7032-3p	0.0606367
mmu-miR-7068-3p	-0.0485538
mmu-miR-467f	0.023094
mmu-miR-677-3p	0.000317525
mmu-miR-6936-3p	-0.0204417
mmu-miR-188-3p	0.0264365
mmu-miR-1192	0.0202704
mmu-miR-7118-5p	-0.0178877
mmu-miR-1964-5p	0.0530182
mmu-miR-6897-5p	0.0203898
mmu-miR-195a-3p	0.00454234
mmu-miR-3103-3p	-0.0296093
mmu-miR-7653-3p	-0.0308196
mmu-miR-5132-3p	0.0241117
mmu-miR-7058-3p	0.0290669
mmu-miR-5119	0.0305199
mmu-miR-5622-3p	-0.0218694
mmu-miR-7029-5p	0.0523796
mmu-miR-370-3p	0.00704606
mmu-miR-7042-3p	-0.0174006
mmu-miR-7658-5p	-0.0244476
mmu-miR-3473c	-0.00857046
mmu-miR-7676-3p	-0.0542472
mmu-miR-7117-3p	0.0447784
mmu-miR-141-5p	0.0198925
mmu-miR-495-3p	-0.0670131
mmu-miR-6365	0.0326353
mmu-miR-6933-5p	-0.0337219
mmu-miR-6948-3p	-0.0437257
mmu-miR-6900-3p	-0.0222372
mmu-miR-301b-5p	0.00284773
mmu-miR-6931-5p	0.009609
mmu-miR-7045-3p	0.0313049
mmu-miR-7063-3p	0.0109862
mmu-miR-7115-3p	0.0223724
mmu-miR-7037-5p	-0.0403442
mmu-miR-202-5p	0.0263796
mmu-miR-329-5p	-0.0817709
mmu-miR-421-5p	-0.012605
mmu-miR-7023-3p	-0.00806155
mmu-miR-187-3p	0.00777879
mmu-miR-7073-5p	-0.033284
mmu-miR-491-3p	0.0280769
mmu-miR-1948-5p	0.00161198
mmu-miR-6541	-0.0245128
mmu-miR-381-3p	-0.0829795
mmu-miR-1956	-0.037162
mmu-miR-7044-5p	0.0106555
mmu-miR-7656-5p	-0.00627164
mmu-miR-107-5p	0.0395954
mmu-miR-7006-3p	-0.0171416
mmu-miR-219b-5p	-0.0473489
mmu-miR-8109	0.0302928
mmu-miR-10b-3p	0.00482346
mmu-miR-365-1-5p	-0.0216935
mmu-miR-6983-3p	-0.0377636
mmu-miR-7067-3p	-0.00141127
mmu-miR-3109-5p	0.0230395
mmu-miR-7242-3p	0.0400867
mmu-miR-7094-3p	0.056664
mmu-miR-410-3p	-0.0803535
mmu-miR-299a-3p	-0.0851844
mmu-miR-7653-5p	-0.0280033
mmu-miR-466d-5p	0.0327652
mmu-miR-7040-5p	0.0420885
mmu-miR-7673-5p	0.0182099
mmu-miR-153-3p	-0.00571943
mmu-miR-155-3p	-0.0200038
mmu-miR-3472	0.000381348
mmu-miR-6916-5p	0.00417813
mmu-miR-6916-3p	0.0253616
mmu-miR-6955-5p	-0.0126867
mmu-miR-7036b-3p	-0.0218783
mmu-miR-5134-3p	-0.00435104
mmu-miR-6912-5p	0.0197295
mmu-miR-190b-3p	0.00378935
mmu-miR-292a-3p	-0.000464225
mmu-miR-8120	-0.0369262
mmu-let-7k	0.00480305
mmu-miR-7081-3p	0.00453805
mmu-miR-292b-5p	0.00449974
mmu-miR-802-5p	0.03529
mmu-miR-7031-3p	0.0514761
mmu-miR-7061-3p	0.023357
mmu-miR-7668-5p	0.0311615
mmu-miR-3088-3p	0.00663081
mmu-miR-6996-5p	-0.0190488
mmu-miR-8108	0.0114769
mmu-miR-7030-3p	-0.0195917
mmu-miR-5619-3p	0.00709343
mmu-miR-6945-3p	0.028286
mmu-miR-5615-3p	-0.00803836
mmu-miR-7043-5p	0.00177515
mmu-miR-8107	0.0289242
mmu-miR-5620-3p	0.0420987
mmu-miR-6954-3p	-0.0230674
mmu-miR-329-3p	-0.0633998
mmu-miR-7086-3p	-0.0192589
mmu-miR-7237-3p	-0.0398626
mmu-miR-211-3p	0.020768
mmu-miR-7659-5p	-0.0164486
mmu-miR-3082-5p	0.0401851
mmu-miR-5620-5p	-0.0109103
mmu-miR-7069-5p	0.0078314
mmu-miR-7069-3p	0.0439561
mmu-miR-127-5p	-0.0130622
mmu-miR-6981-5p	0.0407015
mmu-miR-5134-5p	-0.0290787
mmu-miR-6980-3p	-0.0348649
mmu-miR-19b-2-5p	0.00493973
mmu-miR-5101	-0.00403039
mmu-miR-215-3p	0.0141515
mmu-miR-3079-5p	-0.0608611
mmu-miR-8091	0.00237213
mmu-miR-376b-3p	-0.0914814
mmu-miR-6959-5p	0.0191226
mmu-miR-7009-3p	0.0508549
mmu-miR-466n-5p	0.0365285
mmu-miR-7088-5p	0.023293
mmu-miR-7119-3p	-0.0148832
mmu-miR-3572-5p	0.0296183
mmu-miR-6939-3p	-0.0186822
mmu-miR-1930-3p	-0.0348522
mmu-miR-7073-3p	0.0554568
mmu-let-7c-1-3p	0.0189063
mmu-miR-3473g	0.0248233
mmu-miR-194-1-3p	0.00632029
mmu-miR-125b-1-3p	0.0080245
mmu-miR-1892	0.0109006
mmu-miR-7042-5p	0.00594458
mmu-miR-376a-5p	-0.0706185
mmu-miR-92b-5p	-0.0486816
mmu-miR-1966-3p	-0.0224285
mmu-miR-6948-5p	0.0430506
mmu-miR-7015-5p	0.00241979
mmu-miR-1193-3p	-0.0858201
mmu-miR-369-5p	-0.0906053
mmu-miR-1224-5p	0.052752
mmu-miR-2183	0.0371437
mmu-miR-5132-5p	-0.00905275
mmu-miR-6932-3p	-0.0323313
mmu-miR-6990-5p	0.0322583
mmu-miR-7013-5p	0.00637901
mmu-miR-7655-3p	-0.0273265
mmu-miR-1251-3p	0.0389098
mmu-miR-7045-5p	0.0347538
mmu-miR-6982-5p	0.0130971
mmu-miR-7668-3p	0.0279489
mmu-miR-411-3p	-0.0933156
mmu-miR-6900-5p	-0.0597797
mmu-miR-6959-3p	0.0139422
mmu-miR-7059-5p	0.0189732
mmu-miR-3091-5p	-0.0181893
mmu-miR-6984-5p	0.00989444
mmu-miR-99a-3p	0.0145818
mmu-miR-3066-3p	-0.0221386
mmu-miR-3057-3p	-0.00941245
mmu-miR-7062-5p	0.0321588
mmu-miR-6921-3p	0.0229753
mmu-miR-1894-3p	0.0157313
mmu-miR-5627-3p	0.0230522
mmu-miR-7064-5p	-0.0198887
mmu-miR-1929-3p	-0.0498271
mmu-miR-6961-5p	0.013431
mmu-miR-7087-3p	0.0300828
mmu-miR-7649-5p	0.0455401
mmu-miR-7051-5p	-0.00577284
mmu-miR-6369	-0.00268979
mmu-miR-7026-5p	-0.000833688
mmu-miR-499-3p	-0.0611591
mmu-miR-1191b-3p	0.00238863
mmu-miR-181b-1-3p	0.0244499
mmu-miR-3097-5p	0.00493389
mmu-miR-6984-3p	-0.0036843
mmu-miR-543-3p	-0.072064
mmu-miR-669d-3p	0.0458426
mmu-miR-3089-3p	-0.0239165
mmu-miR-34b-3p	0.0476195
mmu-miR-7084-5p	0.0099297
mmu-miR-1961	0.0257554
mmu-miR-6936-5p	0.03572
mmu-miR-7212-5p	0.0341638
mmu-miR-3109-3p	-0.00601237
mmu-miR-6359	-0.0182123
mmu-miR-6937-3p	-0.00342885
mmu-miR-7225-5p	0.00465668
mmu-miR-409-3p	-0.067435
mmu-miR-7679-3p	0.012296
mmu-miR-547-3p	-0.0277595
mmu-miR-6924-5p	0.045827
mmu-miR-182-3p	-0.0510514
mmu-miR-669h-3p	0.0520257
mmu-miR-7032-5p	0.0236859
mmu-miR-3112-3p	-0.018852
mmu-miR-7227-3p	-0.0100083
mmu-miR-875-5p	0.0320201
mmu-miR-3091-3p	-0.035523
mmu-miR-7689-3p	0.0119592
mmu-miR-193a-5p	0.0154669
mmu-miR-539-5p	-0.0668837
mmu-miR-7092-5p	-0.047666
mmu-miR-7118-3p	0.0261675
mmu-miR-6964-3p	0.0297855
mmu-miR-7029-3p	-0.00638018
mmu-miR-7036a-3p	0.024923
mmu-miR-124-5p	-0.00582145
mmu-miR-677-5p	0.0203108
mmu-miR-7213-3p	-0.0209659
mmu-miR-6902-3p	-0.0209526
mmu-miR-34b-5p	0.0282591
mmu-miR-3094-5p	0.00229909
mmu-miR-6911-5p	0.00269255
mmu-miR-3087-3p	0.0264331
mmu-miR-466q	0.0253701
mmu-miR-7663-3p	-0.0326237
mmu-miR-504-3p	0.00802487
mmu-miR-6976-5p	0.0156208
mmu-miR-7003-5p	-0.0302944
mmu-miR-3090-3p	0.0217519
mmu-miR-145b	0.0334259
mmu-miR-6915-3p	0.0143874
mmu-miR-7072-3p	0.0313371
mmu-miR-7670-5p	-0.00893534
mmu-miR-299a-5p	-0.0753902
mmu-miR-487b-3p	-0.0783577
mmu-miR-7651-3p	-7.85036e-06
mmu-miR-3077-5p	0.0250894
mmu-miR-7016-3p	0.0214571
mmu-miR-7652-3p	-0.02687
mmu-miR-294-3p	0.0566499
mmu-miR-6923-3p	0.0337909
mmu-miR-6994-3p	0.0490344
mmu-miR-7054-5p	0.0105073
mmu-miR-200c-5p	0.0165788
mmu-miR-6970-5p	0.0123504
mmu-miR-6982-3p	0.0334771
mmu-miR-7024-3p	0.0336089
mmu-miR-1231-5p	0.0150342
mmu-miR-7020-3p	0.0316065
mmu-miR-7072-5p	0.00198559
mmu-miR-376b-5p	-0.0363316
mmu-miR-6898-5p	0.00888206
mmu-miR-7047-3p	0.0262966
mmu-miR-1258-3p	0.00127036
mmu-miR-6958-3p	0.00384357
mmu-miR-3569-3p	0.00103416
mmu-miR-6924-3p	0.023621
mmu-miR-7008-3p	0.021046
mmu-miR-1247-5p	-0.0546376
mmu-miR-3471	-0.00491797
mmu-miR-6399	-0.0827644
mmu-miR-6953-3p	-0.00684159
mmu-miR-7648-3p	0.00861608
mmu-miR-1904	0.0128627
mmu-miR-7027-3p	0.0190827
mmu-miR-7662-3p	-0.0284905
mmu-miR-741-3p	-0.011253
mmu-miR-3072-3p	-0.0499065
mmu-miR-7089-5p	-0.0257684
mmu-miR-136-3p	-0.00868967
mmu-miR-667-3p	-0.0578626
mmu-miR-3108-5p	-0.047842
mmu-miR-6988-5p	0.00209882
mmu-miR-7682-3p	0.0123153
mmu-miR-3967	0.00536481
mmu-miR-5616-3p	0.026758
mmu-miR-292b-3p	0.0230894
mmu-miR-6935-3p	0.0139706
mmu-miR-7052-5p	-0.0143169
mmu-miR-1258-5p	0.00962361
mmu-miR-7070-5p	0.0485074
mmu-miR-7086-5p	0.0135915
mmu-miR-666-5p	-0.0569004
mmu-miR-3064-3p	0.037361
mmu-miR-3085-3p	0.0448862
mmu-miR-3094-3p	0.00125514
mmu-miR-6913-3p	-0.00540551
mmu-miR-7683-3p	0.0476628
mmu-miR-137-3p	0.0157265
mmu-miR-6973a-5p	0.00878773
mmu-miR-7665-5p	-0.00412297
mmu-miR-290a-3p	0.00836376
mmu-miR-96-3p	-0.0524178
mmu-miR-7677-3p	0.0184734
mmu-miR-34c-3p	0.0248296
mmu-miR-6970-3p	0.0253042
mmu-miR-202-3p	0.00817558
mmu-miR-219a-2-3p	0.00767725
mmu-miR-615-5p	-0.0433825
mmu-miR-7016-5p	0.0328624
mmu-miR-3075-5p	-0.0136983
mmu-miR-1933-5p	0.0143176
mmu-miR-196b-3p	-0.0131979
mmu-miR-434-5p	-0.043847
mmu-miR-1938	-0.00402436
mmu-miR-6516-3p	0.0348052
mmu-miR-7235-3p	0.0288609
mmu-miR-8111	-0.0131021
mmu-miR-103-1-5p	0.014034
mmu-miR-6955-3p	-0.00323917
mmu-miR-7224-3p	-0.00316596
mmu-miR-705	0.0419529
mmu-miR-6362	-0.0324885
mmu-miR-7050-5p	0.0427481
mmu-miR-290b-5p	0.00493032
mmu-miR-201-5p	-0.0358775
mmu-miR-218-1-3p	-0.0264097
mmu-miR-5131	0.0138324
mmu-miR-344g-3p	-0.00301648
mmu-miR-6904-5p	0.0123248
mmu-miR-6997-5p	0.00445936
mmu-miR-7117-5p	-0.0046648
mmu-miR-1951	0.00603063
mmu-miR-7683-5p	0.0207866
mmu-miR-7686-5p	0.0137707
mmu-miR-379-3p	-0.0663057
mmu-miR-693-3p	-0.0203155
mmu-miR-6917-3p	0.0330795
mmu-miR-3071-3p	-0.00025892
mmu-miR-7010-3p	0.013975
mmu-miR-8106	0.0264075
mmu-miR-326-5p	-0.0119417
mmu-miR-653-3p	0.027591
mmu-miR-1932	-0.0202943
mmu-miR-3547-5p	0.00936463
mmu-miR-7014-5p	-0.00168539
mmu-miR-7116-5p	-0.0195946
mmu-miR-1903	0.00606815
mmu-miR-6906-3p	-0.00151924
mmu-miR-6914-3p	0.0239835
mmu-miR-6922-5p	0.0126883
mmu-miR-7074-3p	0.0230485
mmu-miR-7085-3p	0.0430976
mmu-miR-878-5p	-0.00680509
mmu-miR-7078-3p	0.0243294
mmu-miR-412-5p	-0.0265481
mmu-miR-702-5p	-0.0296128
mmu-miR-6918-5p	0.0220762
mmu-miR-6962-3p	0.00134061
mmu-miR-7017-3p	0.0302246
mmu-miR-880-3p	-0.0185143
mmu-miR-1900	0.00964128
mmu-miR-6999-5p	0.0222958
mmu-miR-7011-5p	0.0259714
mmu-miR-7019-5p	0.00588996
mmu-miR-7067-5p	0.00799721
mmu-miR-6952-5p	0.005983
mmu-miR-7021-3p	0.0163475
mmu-miR-7049-5p	-0.00401837
mmu-miR-7082-5p	0.0142071
mmu-miR-154-3p	-0.0586689
mmu-miR-384-3p	-0.00371677
mmu-miR-6963-3p	-0.0010981
mmu-miR-6978-3p	-0.00243135
mmu-miR-7672-3p	-0.0308643
mmu-miR-195b	0.0119693
mmu-miR-5110	-0.00852272
mmu-miR-5124b	0.0313106
mmu-miR-7008-5p	0.0216053
mmu-miR-7219-5p	0.0168249
mmu-miR-1966-5p	-0.00921936
mmu-miR-7027-5p	0.0197131
mmu-miR-7080-3p	0.0267642
mmu-miR-7085-5p	0.000373457
mmu-miR-295-3p	0.0266395
mmu-miR-6919-3p	0.0119692
mmu-miR-7061-5p	0.0202303
mmu-miR-762	0.0081916
mmu-miR-883a-3p	-0.00902662
mmu-miR-875-3p	0.0170027
mmu-miR-669i	0.0412447
mmu-miR-7012-3p	0.00885729
mmu-miR-7680-3p	-0.0273568
mmu-miR-6418-5p	0.0277085
mmu-miR-6922-3p	0.00537083
mmu-miR-6965-3p	-0.0190634
mmu-miR-3080-5p	0.00270631
mmu-miR-6903-5p	-0.00188709
mmu-miR-6915-5p	-0.00161274
mmu-miR-7046-5p	0.0120722
mmu-miR-598-5p	-0.00765298
mmu-miR-6377	0.00169256
mmu-miR-320-5p	-4.80757e-05
mmu-miR-6540-5p	-0.00909313
mmu-miR-7093-5p	-0.0285372
mmu-miR-7675-3p	-0.0107244
mmu-miR-377-3p	-0.067957
mmu-miR-483-5p	0.00909639
mmu-miR-7070-3p	0.0082827
mmu-miR-7673-3p	0.0045133
mmu-miR-184-5p	0.0146378
mmu-miR-204-3p	-0.00995376
mmu-miR-217-5p	0.00172684
mmu-miR-693-5p	-0.0092304
mmu-miR-669j	0.033319
mmu-miR-6927-5p	0.012191
mmu-miR-6546-3p	0.0052246
mmu-miR-3620-3p	0.0185244
mmu-miR-669n	0.0208683
mmu-miR-6906-5p	0.00942908
mmu-miR-6987-5p	0.00561933
mmu-miR-6993-5p	0.0152172
mmu-miR-433-3p	-0.0218109
mmu-miR-7059-3p	0.0157517
mmu-miR-496a-3p	-0.0399026
mmu-miR-493-3p	-0.0042846
mmu-miR-1967	0.0123449
mmu-miR-6913-5p	0.00302069
mmu-miR-7034-3p	0.0215781
mmu-miR-871-3p	-0.0361244
mmu-miR-465c-5p	-0.011988
mmu-miR-6237	0.0072097
mmu-miR-6986-3p	0.00388113
mmu-miR-6997-3p	0.0202072
mmu-miR-7083-5p	-0.00642536
mmu-miR-3473f	0.0103027
mmu-miR-216b-5p	0.00780827
mmu-miR-876-5p	0.0194962
mmu-miR-5133	0.000580858
mmu-miR-7035-5p	0.0327314
mmu-miR-7682-5p	-0.00692092
mmu-miR-8101	0.00371349
mmu-miR-214-5p	-0.00155561
mmu-miR-881-3p	0.0149005
mmu-miR-3095-3p	0.000632096
mmu-miR-6971-5p	0.0309558
mmu-miR-6989-5p	-0.00151421
mmu-miR-6999-3p	-0.0116699
mmu-miR-7671-5p	0.00214832
mmu-miR-302b-5p	-1.902e-05
mmu-miR-669g	-0.0148969
mmu-miR-1231-3p	0.00822492
mmu-miR-6930-5p	-0.0136213
mmu-miR-6938-3p	0.00209227
mmu-miR-6995-3p	0.0413713
mmu-miR-7036a-5p	-0.00104513
mmu-miR-7671-3p	0.0224961
mmu-miR-3569-5p	0.00406283
mmu-miR-136-5p	0.00926844
mmu-miR-465a-5p	-0.00644993
mmu-miR-1962	-0.00354605
mmu-miR-3078-3p	-0.00878815
mmu-miR-3081-3p	0.0202965
mmu-miR-6947-5p	-0.018181
mmu-miR-7060-3p	0.00229918
mmu-miR-7088-3p	-0.0283554
mmu-miR-7231-5p	0.0183453
mmu-miR-7657-3p	0.0200071
mmu-miR-7676-5p	-0.0432912
mmu-miR-346-5p	-0.0200645
mmu-miR-470-5p	-0.00421915
mmu-miR-673-3p	0.00513195
mmu-miR-449c-5p	-0.0149901
mmu-miR-3079-3p	-0.0223111
mmu-miR-6919-5p	0.0223118
mmu-miR-6972-5p	0.0114393
mmu-miR-6975-5p	0.0340105
mmu-miR-7030-5p	-0.0325717
mmu-miR-7047-5p	0.0143485
mmu-miR-7674-5p	0.025123
mmu-miR-129-1-3p	-0.00848219
mmu-miR-380-3p	-0.0390504
mmu-miR-672-3p	-0.0142342
mmu-miR-6938-5p	-0.00846588
mmu-miR-6951-3p	0.00478545
mmu-miR-7215-5p	-0.00189976
mmu-miR-207	0.0190003
mmu-miR-135b-3p	0.00961362
mmu-miR-6363	0.0180431
mmu-miR-6397	0.00933413
mmu-miR-6897-3p	-0.00253996
mmu-miR-6909-3p	0.029415
mmu-miR-7056-5p	0.0110017
mmu-miR-431-5p	-0.00762437
mmu-miR-485-3p	-0.0374223
mmu-miR-698-5p	0.00386886
mmu-miR-6929-3p	-0.00964969
mmu-miR-6942-5p	0.0059364
mmu-miR-6990-3p	0.0142682
mmu-miR-7041-3p	0.0197829
mmu-miR-7053-3p	0.000877566
mmu-miR-7068-5p	-0.0155193
mmu-miR-7214-5p	0.00303757
mmu-miR-7654-3p	0.0260634
mmu-miR-302a-5p	0.00810657
mmu-miR-101b-5p	-0.00113053
mmu-miR-1188-3p	0.00251093
mmu-miR-1982-5p	-0.01331
mmu-miR-5627-5p	0.0147574
mmu-miR-6912-3p	0.00607692
mmu-miR-6944-5p	0.00897792
mmu-miR-6962-5p	-0.050385
mmu-miR-7026-3p	-0.00164297
mmu-miR-7057-3p	0.016525
mmu-miR-7237-5p	-0.0127825
mmu-miR-8100	0.0252886
mmu-miR-341-3p	-0.00410115
mmu-miR-216a-5p	-0.000259014
mmu-miR-377-5p	-0.0390881
mmu-miR-743b-3p	-0.0253516
mmu-miR-5710	-0.0136663
mmu-miR-6954-5p	0.00613353
mmu-miR-6993-3p	-0.0221158
mmu-miR-7035-3p	0.0110094
mmu-miR-7652-5p	0.00374315
mmu-miR-34a-3p	0.0222576
mmu-miR-599	0.00042944
mmu-miR-3090-5p	-0.0178541
mmu-miR-6934-3p	-0.00606708
mmu-miR-6945-5p	0.00947274
mmu-miR-6978-5p	0.0262625
mmu-miR-7002-5p	-0.0176945
mmu-miR-7011-3p	0.0239649
mmu-miR-7087-5p	-0.00059393
mmu-miR-7226-3p	-0.00135395
mmu-miR-291a-5p	0.0151329
mmu-miR-452-5p	0.0214
mmu-miR-485-5p	-0.0418376
mmu-miR-6340	0.0137527
mmu-miR-6419	-0.0158021
mmu-miR-6934-5p	-0.00357757
mmu-miR-6964-5p	0.00835583
mmu-miR-7062-3p	0.0206239
mmu-miR-7090-5p	-0.0128815
mmu-miR-7216-5p	0.00247899
mmu-miR-298-3p	0.012421
mmu-miR-133b-5p	-0.000531219
mmu-miR-3067-5p	-0.012376
mmu-miR-28b	-0.0185569
mmu-miR-6908-5p	-0.000563815
mmu-miR-6968-5p	0.015125
mmu-miR-7023-5p	-0.0121211
mmu-miR-7028-5p	-0.00672009
mmu-miR-7060-5p	0.00546501
mmu-miR-483-3p	0.0111944
mmu-miR-1897-5p	0.0286082
mmu-miR-6910-3p	0.0153671
mmu-miR-6949-3p	0.0149154
mmu-miR-6980-5p	-0.00371999
mmu-miR-7065-5p	-0.0277943
mmu-miR-7089-3p	-0.012049
mmu-miR-7231-3p	0.0201802
mmu-miR-7660-3p	-0.00823746
mmu-miR-187-5p	-0.011804
mmu-miR-376a-3p	-0.030255
mmu-miR-429-5p	0.0207452
mmu-miR-717	0.00150663
mmu-miR-6481	-0.00362191
mmu-miR-6899-5p	-0.011171
mmu-miR-6985-3p	0.00153552
mmu-miR-6987-3p	0.0115733
mmu-miR-7017-5p	-0.0172964
mmu-miR-7025-5p	-0.00276265
mmu-miR-7028-3p	0.0168167
mmu-miR-7675-5p	0.00374829
mmu-miR-3620-5p	0.0195109
mmu-miR-290b-3p	0.0182431
mmu-miR-290a-5p	0.0198355
mmu-miR-1894-5p	0.00305591
mmu-miR-767	0.00660354
mmu-miR-3113-5p	0.00830534
mmu-miR-6903-3p	-0.0185968
mmu-miR-6908-3p	-0.0030115
mmu-miR-6942-3p	0.00622309
mmu-miR-6966-3p	-0.0137744
mmu-miR-6992-5p	-0.0355687
mmu-miR-7050-3p	0.0132151
mmu-miR-7071-5p	-0.0165113
mmu-miR-383-5p	-0.00316653
mmu-miR-291b-5p	0.0167198
mmu-miR-871-5p	-0.00237652
mmu-miR-3092-5p	0.00146141
mmu-miR-6368	0.00831816
mmu-miR-6902-5p	-0.00491339
mmu-miR-6995-5p	0.0205958
mmu-miR-7657-5p	-0.0204408
mmu-miR-7662-5p	0.00316902
mmu-miR-216c-3p	-0.000337946
mmu-miR-218-2-3p	0.0141769
mmu-miR-541-3p	-0.0355383
mmu-miR-3106-3p	-0.0054356
mmu-miR-3078-5p	0.0102968
mmu-miR-3104-5p	-0.00496724
mmu-miR-5125	0.00846898
mmu-miR-6905-3p	-0.001468
mmu-miR-6909-5p	0.0113783
mmu-miR-6953-5p	-0.0185079
mmu-miR-6977-3p	0.0224478
mmu-miR-7094-1-5p	0.0227642
mmu-miR-7211-3p	0.00759804
mmu-miR-7666-3p	-0.0344601
mmu-miR-7680-5p	-0.0111937
mmu-miR-216c-5p	0.0166086
mmu-miR-1224-3p	0.00817052
mmu-miR-488-3p	-0.0079036
mmu-miR-2861	-0.00188941
mmu-miR-5626-5p	0.00055978
mmu-miR-6342	0.00577816
mmu-miR-7020-5p	0.0127051
mmu-miR-6769b-3p	0.0183251
mmu-miR-6715-5p	-0.00188638
mmu-miR-384-5p	0.00505465
mmu-miR-692	-0.00606729
mmu-miR-712-5p	0.00328963
mmu-miR-1947-3p	0.00180494
mmu-miR-3075-3p	0.0299533
mmu-miR-5621-5p	-0.00114325
mmu-miR-6907-3p	-0.00974328
mmu-miR-6974-3p	0.0112234
mmu-miR-7013-3p	-0.019604
mmu-miR-1a-1-5p	0.00966326
mmu-miR-341-5p	-0.000495677
mmu-miR-343	-0.0176424
mmu-miR-3100-5p	0.00476627
mmu-miR-1843b-3p	0.0167899
mmu-miR-3544-5p	-0.0368739
mmu-miR-451b	-0.00637916
mmu-miR-6896-3p	0.0184714
mmu-miR-6963-5p	0.0165653
mmu-miR-6966-5p	-0.000451085
mmu-miR-6983-5p	-0.00750297
mmu-miR-7038-5p	-0.00354742
mmu-miR-7038-3p	-0.00731882
mmu-miR-7051-3p	0.0217978
mmu-miR-7084-3p	-0.0154875
mmu-miR-7215-3p	0.00166986
mmu-miR-7681-3p	0.0103117
mmu-miR-8093	0.0164686
mmu-miR-154-5p	-0.0120165
mmu-miR-465b-5p	-0.0133559
mmu-miR-5618-5p	-0.0137904
mmu-miR-5623-5p	-0.00930371
mmu-miR-6926-3p	0.00190117
mmu-miR-7000-3p	0.0159316
mmu-miR-7018-5p	-0.00659157
mmu-miR-7040-3p	0.00411553
mmu-miR-6769b-5p	0.00723959
mmu-miR-7081-5p	-0.00896469
mmu-miR-7222-5p	0.00743578
mmu-miR-7578	-0.00658978
mmu-miR-8090	0.00538807
mmu-miR-216b-3p	0.00957793
mmu-miR-673-5p	-0.00346816
mmu-miR-1898	0.00581905
mmu-miR-3083-5p	0.00531139
mmu-miR-3089-5p	-0.00595612
mmu-miR-3966	0.00424172
mmu-miR-6405	0.0271355
mmu-miR-6414	0.0123538
mmu-miR-6898-3p	0.00840762
mmu-miR-6940-3p	-0.00137031
mmu-miR-6960-3p	0.0194561
mmu-miR-7002-3p	0.0041638
mmu-miR-7679-5p	-0.0142386
mmu-miR-1906	0.00733213
mmu-miR-3070-5p	0.00496744
mmu-miR-3092-3p	0.000704056
mmu-miR-6244	0.0214204
mmu-miR-6364	0.00260581
mmu-miR-6402	-0.0101362
mmu-miR-6914-5p	0.00785202
mmu-miR-7006-5p	-0.0130192
mmu-miR-7075-5p	0.0118358
mmu-miR-7236-5p	0.00181632
mmu-miR-7656-3p	-0.00499029
mmu-miR-465a-3p	-0.0178042
mmu-miR-760-5p	0.00334201
mmu-miR-465b-3p	-0.0178042
mmu-miR-465c-3p	-0.0178042
mmu-miR-3102-5p	0.00540869
mmu-miR-6339	0.00635073
mmu-miR-6416-3p	-0.00742271
mmu-miR-7039-3p	0.00199506
mmu-miR-7044-3p	0.00521583
mmu-miR-7082-3p	-0.00724713
mmu-miR-7211-5p	0.014318
mmu-miR-7655-5p	0.00305628
mmu-miR-291a-3p	0.00878138
mmu-miR-337-3p	-0.0186415
mmu-miR-380-5p	-0.0144061
mmu-miR-665-3p	-0.000311795
mmu-miR-802-3p	-0.00193064
mmu-miR-760-3p	-0.0375509
mmu-miR-3063-3p	-0.00261034
mmu-miR-3067-3p	0.00818624
mmu-miR-6361	0.0150595
mmu-miR-6370	-0.0046031
mmu-miR-6385	0.00305217
mmu-miR-6925-5p	0.0102001
mmu-miR-6973b-5p	0.010186
mmu-miR-7022-5p	-0.00183946
mmu-miR-7055-3p	-0.0078856
mmu-miR-7664-5p	-0.00410048
mmu-miR-365-2-5p	0.0127355
mmu-miR-667-5p	0.00610683
mmu-miR-3059-5p	0.0025569
mmu-miR-666-3p	-0.0187609
mmu-miR-495-5p	0.00905396
mmu-miR-697	0.00466144
mmu-miR-721	0.0082482
mmu-miR-3073a-3p	0.00249903
mmu-miR-5616-5p	0.0125692
mmu-miR-5623-3p	-0.0119511
mmu-miR-5625-3p	0.00124962
mmu-miR-6356	0.00592046
mmu-miR-6420	-0.0080408
mmu-miR-6926-5p	0.00209074
mmu-miR-6958-5p	0.0218227
mmu-miR-7041-5p	0.000551866
mmu-miR-7090-3p	0.013496
mmu-miR-7665-3p	-0.00673657
mmu-miR-8092	0.00611903
mmu-miR-3618-3p	-0.0156049
mmu-miR-291b-3p	-0.0086329
mmu-miR-703	-0.00409707
mmu-miR-2139	0.00924288
mmu-miR-6392-5p	0.00139802
mmu-miR-6974-5p	0.00757989
mmu-miR-7009-5p	-0.00211307
mmu-miR-7080-5p	-0.00820507
mmu-miR-134-3p	0.00107127
mmu-miR-293-3p	0.00996822
mmu-miR-452-3p	-0.00354843
mmu-miR-669k-3p	0.020883
mmu-miR-3071-5p	-0.0221122
mmu-miR-3087-5p	0.0088144
mmu-miR-5135	-0.0154177
mmu-miR-6344	-0.0100417
mmu-miR-6920-5p	-0.00744714
mmu-miR-6931-3p	0.0119796
mmu-miR-6985-5p	0.0121138
mmu-miR-6991-3p	0.0209196
mmu-miR-6994-5p	-0.00632504
mmu-miR-7048-5p	0.0196031
mmu-miR-8095	0.00391881
mmu-miR-9768-5p	0.0127742
mmu-miR-323-3p	-0.0215403
mmu-miR-3099-3p	0.0131736
mmu-miR-714	-0.00517077
mmu-miR-466l-5p	0.00974585
mmu-miR-3105-5p	0.00211453
mmu-miR-6374	0.00574059
mmu-miR-6928-5p	-0.00267202
mmu-miR-6929-5p	-0.00941831
mmu-miR-6965-5p	-0.00764831
mmu-miR-7001-5p	-0.00558222
mmu-miR-7077-3p	0.00847907
mmu-miR-7078-5p	0.00309759
mmu-miR-7216-3p	-0.00767604
mmu-miR-7230-3p	-0.00621079
mmu-miR-7234-5p	0.0111114
mmu-miR-7663-5p	-0.0200247
mmu-miR-7677-5p	0.00553126
mmu-miR-7681-5p	0.0120809
mmu-miR-7685-3p	0.00998434
mmu-miR-540-5p	-0.0157907
mmu-miR-540-3p	-0.00292661
mmu-miR-3059-3p	0.014408
mmu-miR-6338	0.00270023
mmu-miR-6379	0.00617251
mmu-miR-6923-5p	-0.0119033
mmu-miR-6933-3p	-0.00233568
mmu-miR-6947-3p	0.00334425
mmu-miR-6950-5p	0.00673843
mmu-miR-6981-3p	-0.00211204
mmu-miR-6996-3p	0.000158057
mmu-miR-7005-5p	0.0112643
mmu-miR-7025-3p	0.000439398
mmu-miR-7071-3p	0.00205788
mmu-miR-7226-5p	0.00145997
mmu-miR-7242-5p	0.0125742
mmu-miR-7650-3p	0.0122651
mmu-miR-7664-3p	0.00965263
mmu-miR-8113	0.00482261
mmu-miR-346-3p	-9.85503e-05
mmu-miR-138-1-3p	-0.00336292
mmu-miR-675-5p	0.00997583
mmu-miR-670-3p	0.00994403
mmu-miR-679-3p	-0.017877
mmu-miR-873a-5p	0.0058995
mmu-miR-1907	0.00910808
mmu-miR-1901	0.00604762
mmu-miR-432	0.00502822
mmu-miR-3063-5p	0.00944121
mmu-miR-3103-5p	-0.00310835
mmu-miR-3073b-5p	0.00320728
mmu-miR-6372	0.00366436
mmu-miR-6943-5p	0.008099
mmu-miR-6944-3p	0.00751177
mmu-miR-6950-3p	-0.00753243
mmu-miR-6972-3p	0.00390532
mmu-miR-7022-3p	-0.0107644
mmu-miR-7222-3p	0.00534489
mmu-miR-7232-5p	0.00690122
mmu-miR-9768-3p	0.00980807
mmu-miR-344-3p	0.00800765
mmu-miR-302d-5p	-0.000273329
mmu-miR-3093-5p	0.0100975
mmu-miR-6360	-0.024618
mmu-miR-6905-5p	0.0108312
mmu-miR-6940-5p	-0.00294399
mmu-miR-6998-5p	-0.00080304
mmu-miR-7217-3p	0.00176212
mmu-miR-7233-3p	-0.000330612
mmu-miR-7660-5p	0.00436646
mmu-miR-3154	0.0112447
mmu-miR-201-3p	-0.00570286
mmu-miR-224-3p	0.00111238
mmu-miR-468-5p	-0.002521
mmu-miR-344d-2-5p	0.00799576
mmu-miR-691	-0.0120698
mmu-miR-490-5p	0.0084786
mmu-miR-3095-5p	-5.38739e-05
mmu-miR-344f-5p	0.00303697
mmu-miR-3104-3p	0.00887316
mmu-miR-5046	-0.00716212
mmu-miR-5122	-0.00568584
mmu-miR-5617-5p	-0.00764718
mmu-miR-6357	0.00276311
mmu-miR-6366	0.00659315
mmu-miR-6400	-0.000668019
mmu-miR-6407	0.0012247
mmu-miR-6409	0.0185504
mmu-miR-6413	-0.0062799
mmu-miR-6907-5p	0.00778275
mmu-miR-6918-3p	0.00950145
mmu-miR-6956-5p	-0.00482259
mmu-miR-6969-3p	0.00291559
mmu-miR-6977-5p	0.00891507
mmu-miR-6998-3p	0.00732895
mmu-miR-6973b-3p	0.0116114
mmu-miR-7079-5p	0.00891328
mmu-miR-7220-3p	-0.000473933
mmu-miR-7678-5p	0.00778594
mmu-miR-133a-5p	-0.0011717
mmu-miR-206-5p	0.0069702
mmu-miR-292a-5p	-0.00107782
mmu-miR-383-3p	-0.00107251
mmu-miR-463-3p	-0.00475235
mmu-miR-487b-5p	-0.0098836
mmu-miR-1247-3p	-0.00438527
mmu-miR-592-3p	-0.00621944
mmu-miR-668-5p	-0.00535719
mmu-miR-764-5p	0.00663496
mmu-miR-712-3p	0.00288149
mmu-miR-743a-3p	-0.0151075
mmu-miR-878-3p	-0.00229371
mmu-miR-511-5p	0.0060359
mmu-miR-1188-5p	0.0144477
mmu-miR-3105-3p	0.00286744
mmu-miR-6241	-0.00335625
mmu-miR-6347	-0.00759626
mmu-miR-6349	0.0106371
mmu-miR-6927-3p	0.00748011
mmu-miR-6949-5p	-0.00375421
mmu-miR-6969-5p	0.00115494
mmu-miR-6979-5p	0.00547086
mmu-miR-6991-5p	-0.00337518
mmu-miR-7000-5p	0.00300362
mmu-miR-7001-3p	0.00119394
mmu-miR-7053-5p	0.00557563
mmu-miR-465d-5p	0.00137564
mmu-miR-8102	0.00352004
mmu-miR-668-3p	0.00596653
mmu-miR-665-5p	0.00730742
mmu-miR-3099-5p	0.00806434
mmu-miR-698-3p	0.0103505
mmu-miR-804	0.00640149
mmu-miR-654-5p	0.0102128
mmu-miR-1190	0.00424901
mmu-miR-3113-3p	0.00467207
mmu-miR-5118	-0.00507365
mmu-miR-5625-5p	-0.0109444
mmu-miR-6382	-0.00373098
mmu-miR-6920-3p	-0.0025824
mmu-miR-7014-3p	-0.00463327
mmu-miR-7049-3p	0.000209665
mmu-miR-7217-5p	0.00049602
mmu-miR-7228-5p	-0.00608042
mmu-miR-7230-5p	-0.0100932
mmu-miR-7235-5p	0.00365179
mmu-miR-7648-5p	0.00966741
mmu-miR-8119	-0.00561793
mmu-miR-293-5p	0.00318977
mmu-miR-300-5p	-0.0047123
mmu-miR-135a-2-3p	0.00540451
mmu-miR-410-5p	0.0111226
mmu-miR-376c-5p	-0.000970185
mmu-miR-302b-3p	0.00402391
mmu-miR-551b-5p	6.81535e-05
mmu-miR-344d-3p	-0.0058959
mmu-miR-679-5p	-0.0223797
mmu-miR-208b-3p	0.00611057
mmu-miR-544-5p	-0.00464223
mmu-miR-544-3p	-0.00668917
mmu-miR-1896	-0.00637585
mmu-miR-1952	-0.00634979
mmu-miR-3060-5p	-0.0047788
mmu-miR-344b-3p	0.00459117
mmu-miR-6354	0.0148741
mmu-miR-6371	0.00535086
mmu-miR-6388	0.00431963
mmu-miR-6404	0.00569186
mmu-miR-6537-5p	0.000439511
mmu-miR-6901-5p	-0.00133939
mmu-miR-6921-5p	0.000874151
mmu-miR-7033-3p	-0.00288902
mmu-miR-7034-5p	0.0044052
mmu-miR-7210-5p	-0.00960177
mmu-miR-7240-5p	0.00518152
mmu-miR-7646-3p	-0.00291846
mmu-miR-7672-5p	0.00212717
mmu-miR-302a-3p	0.00657396
mmu-miR-7b-3p	0.0056796
mmu-miR-470-3p	0.0044747
mmu-miR-670-5p	0.00781799
mmu-miR-1298-5p	0.0070383
mmu-miR-678	0.00713204
mmu-miR-688	0.00451242
mmu-miR-876-3p	-0.00693013
mmu-miR-3086-5p	0.00452691
mmu-miR-3100-3p	0.00465207
mmu-miR-3101-3p	0.00190378
mmu-miR-344b-5p	-0.0100912
mmu-miR-344c-5p	-0.00920593
mmu-miR-344c-3p	-0.00617556
mmu-miR-344g-5p	-0.0108964
mmu-miR-3108-3p	0.00635322
mmu-miR-6336	0.00200727
mmu-miR-6352	-0.0120382
mmu-miR-6378	0.00211088
mmu-miR-6386	0.00578899
mmu-miR-6540-3p	0.00670696
mmu-miR-6896-5p	-0.00173717
mmu-miR-6910-5p	-5.95067e-05
mmu-miR-6917-5p	0.00043751
mmu-miR-6992-3p	-0.00630271
mmu-miR-7076-3p	0.00414795
mmu-miR-7224-5p	-0.00668124
mmu-miR-7243-3p	-0.00327893
mmu-miR-8096	0.00618408
mmu-miR-8099	0.00505538
mmu-miR-181a-2-3p	0.000383821
mmu-miR-208a-3p	-0.0169019
mmu-miR-325-3p	-0.00408114
mmu-miR-216a-3p	0.00480833
mmu-miR-370-5p	0.000263275
mmu-miR-1264-5p	-0.000171742
mmu-miR-551b-3p	0.0050955
mmu-miR-743b-5p	0.0022468
mmu-miR-883b-5p	-0.000748761
mmu-miR-105	-0.00169563
mmu-miR-509-5p	0.00199786
mmu-miR-1893	-0.00918644
mmu-miR-3080-3p	0.00262405
mmu-miR-3110-3p	0.0038138
mmu-miR-6343	0.00603627
mmu-miR-6373	0.00278798
mmu-miR-7004-5p	-0.000156928
mmu-miR-7005-3p	0.00797627
mmu-miR-7074-5p	0.00721906
mmu-miR-7083-3p	0.00687088
mmu-miR-7221-3p	0.00188575
mmu-miR-7240-3p	-0.0054422
mmu-miR-7666-5p	-0.0101289
mmu-miR-7684-3p	0.0069573
mmu-miR-7243-5p	-0.00269507
mmu-miR-8104	0.00947857
mmu-miR-190a-3p	-0.00457183
mmu-let-7a-2-3p	0.00101439
mmu-miR-431-3p	0.0052149
mmu-miR-543-5p	0.001204
mmu-miR-539-3p	-0.0062624
mmu-miR-302c-3p	0.00533783
mmu-miR-374b-3p	0.00566033
mmu-miR-3475-3p	0.000322855
mmu-miR-761	-0.000849533
mmu-miR-3106-5p	0.00303839
mmu-miR-683	-0.00335675
mmu-miR-694	0.00205314
mmu-miR-718	0.0012514
mmu-miR-490-3p	-0.00219072
mmu-miR-741-5p	0.000506229
mmu-miR-881-5p	0.00336251
mmu-miR-883a-5p	-0.00264425
mmu-miR-453	-0.00083828
mmu-miR-590-5p	0.00219031
mmu-miR-873a-3p	-0.0071701
mmu-miR-1199-5p	0.00471814
mmu-miR-3081-5p	0.00680197
mmu-miR-3083-3p	-0.0115081
mmu-miR-3544-3p	-0.00592193
mmu-miR-299b-5p	-0.0120809
mmu-miR-3073b-3p	0.0067927
mmu-miR-6383	-0.00743985
mmu-miR-6396	0.00373048
mmu-miR-6398	0.00108053
mmu-miR-6930-3p	0.00515139
mmu-miR-7037-3p	-0.00291012
mmu-miR-7056-3p	0.000222336
mmu-miR-7064-3p	-0.00435108
mmu-miR-7066-5p	0.00582913
mmu-miR-7076-5p	0.00486563
mmu-miR-7220-5p	0.00440564
mmu-miR-465d-3p	0.0035785
mmu-miR-7685-5p	0.00452406
mmu-miR-3618-5p	0.00111438
mmu-miR-294-5p	0.00646347
mmu-miR-412-3p	0.00330649
mmu-miR-471-5p	0.00525573
mmu-miR-494-5p	0.00146557
mmu-miR-302c-5p	0.00290852
mmu-miR-302d-3p	5.51748e-05
mmu-miR-763	0.00660111
mmu-miR-682	-0.000388465
mmu-miR-719	-0.00835756
mmu-miR-687	-0.00497929
mmu-miR-710	0.00373883
mmu-miR-883b-3p	0.00380796
mmu-miR-1942	-0.00822437
mmu-miR-3062-3p	-0.00166106
mmu-miR-3073a-5p	-0.000112448
mmu-miR-3086-3p	-0.00346521
mmu-miR-344f-3p	0.00682999
mmu-miR-1912-3p	-0.00340015
mmu-miR-5624-5p	0.00471459
mmu-miR-5709-3p	0.00338836
mmu-miR-6335	-0.00137513
mmu-miR-6346	0.000312062
mmu-miR-6384	0.00271706
mmu-miR-130c	0.00181686
mmu-miR-873b	0.00188286
mmu-miR-6941-5p	0.000821521
mmu-miR-7055-5p	-0.00330658
mmu-miR-7066-3p	0.00665012
mmu-miR-7214-3p	0.00215985
mmu-miR-7239-3p	0.00220003
mmu-miR-7686-3p	0.00211626
mmu-miR-3552	0.00695956
mmu-miR-137-5p	-0.00915128
mmu-miR-122-3p	0.00313754
mmu-miR-295-5p	0.00689347
mmu-miR-208a-5p	0.00286973
mmu-miR-100-3p	0.00150985
mmu-miR-375-5p	-0.00219929
mmu-miR-381-5p	-0.00239765
mmu-miR-463-5p	0.00428138
mmu-miR-489-3p	0.00439699
mmu-miR-367-3p	0.0004355
mmu-miR-675-3p	-0.000663401
mmu-miR-758-5p	0.00332357
mmu-miR-770-5p	0.00138559
mmu-miR-344d-1-5p	0.00077331
mmu-miR-497a-3p	0.00192302
mmu-miR-684	-0.000286452
mmu-miR-742-5p	0.00123179
mmu-miR-509-3p	-0.00186146
mmu-miR-2136	0.00820664
mmu-miR-3070-2-3p	0.00426724
mmu-miR-3085-5p	-0.00479299
mmu-miR-3961	0.0028347
mmu-miR-6341	0.00473571
mmu-miR-6375	0.00536616
mmu-miR-6392-3p	-0.00553964
mmu-miR-6401	-0.00683929
mmu-miR-6408	-0.00713103
mmu-miR-6410	-0.00590321
mmu-miR-6901-3p	-0.00212494
mmu-miR-6925-3p	0.000120235
mmu-miR-6941-3p	-0.00866928
mmu-miR-7003-3p	-0.0017873
mmu-miR-7018-3p	0.000120459
mmu-miR-7119-5p	0.00407878
mmu-miR-7218-5p	0.00126973
mmu-miR-7218-3p	-0.00375674
mmu-miR-7225-3p	-0.00337252
mmu-miR-7229-5p	-0.0110871
mmu-miR-7229-3p	-0.00681514
mmu-miR-7241-3p	-0.00731434
mmu-miR-7688-3p	0.00832557
mmu-miR-9769-5p	0.00455322
mmu-miR-196a-2-3p	0.000599438
mmu-miR-325-5p	0.00111932
mmu-miR-344-5p	0.00156748
mmu-miR-382-3p	0.00571962
mmu-miR-489-5p	-0.00399744
mmu-miR-758-3p	0.00180015
mmu-miR-770-3p	0.000218755
mmu-miR-344d-3-5p	0.00023866
mmu-miR-1298-3p	0.00143416
mmu-miR-488-5p	0.00321526
mmu-miR-680	0.00187728
mmu-miR-681	0.000188776
mmu-miR-686	-0.0053815
mmu-miR-695	0.00536169
mmu-miR-711	-0.00229999
mmu-miR-590-3p	-0.000344428
mmu-miR-449b	0.000708253
mmu-miR-1197-3p	-0.000225957
mmu-miR-1899	-0.0010228
mmu-miR-3072-5p	0.00308946
mmu-miR-3093-3p	0.00387351
mmu-miR-5136	0.00232105
mmu-miR-5617-3p	0.0018936
mmu-miR-344h-3p	2.28635e-05
mmu-miR-133c	0.000786876
mmu-miR-6358	-0.00773924
mmu-miR-6381	-0.00716861
mmu-miR-6387	-0.00371965
mmu-miR-6403	0.00378873
mmu-miR-6904-3p	-0.00728563
mmu-miR-6939-5p	0.000404449
mmu-miR-7004-3p	-0.00187212
mmu-miR-7232-3p	0.000254844
mmu-miR-7234-3p	0.00492411
mmu-miR-7659-3p	-0.000817641
mmu-miR-8115	-0.000667735
mmu-miR-323-5p	0.00103136
mmu-miR-433-5p	-0.00416698
mmu-miR-471-3p	0.00221929
mmu-miR-547-5p	0.00284393
mmu-miR-367-5p	0.00124561
mmu-miR-1264-3p	0
mmu-miR-764-3p	-0.00640243
mmu-miR-496a-5p	-0.000757574
mmu-miR-449c-3p	0.00211382
mmu-miR-743a-5p	-0.00342813
mmu-miR-882	-0.0104052
mmu-miR-568	0.0020017
mmu-miR-653-5p	-0.000535827
mmu-miR-1197-5p	0.00454442
mmu-miR-1199-3p	0.00144359
mmu-miR-1902	-0.00674337
mmu-miR-1897-3p	0.00132425
mmu-miR-1963	0.000911478
mmu-miR-1971	-0.00258099
mmu-miR-3088-5p	0.00166481
mmu-miR-344e-3p	-0.00314947
mmu-miR-5098	-0.00253452
mmu-miR-299b-3p	-0.00625147
mmu-miR-344i	-0.000976298
mmu-miR-5709-5p	0.00264912
mmu-miR-6337	-0.00518017
mmu-miR-6355	0.00016214
mmu-miR-6376	-0.00924721
mmu-miR-6393	0.000185805
mmu-miR-496b	-0.00406828
mmu-miR-6416-5p	-0.00755469
mmu-miR-7039-5p	-0.000969326
mmu-miR-7210-3p	0.00170022
mmu-miR-7212-3p	0.00118063
mmu-miR-7221-5p	-0.00123836
mmu-miR-7239-5p	-0.000442818
mmu-miR-196a-1-3p	0.000240976
mmu-miR-217-3p	-0.000292564
mmu-miR-448-5p	0.000189359
mmu-miR-448-3p	1.34578e-05
mmu-miR-449a-3p	0.000543616
mmu-miR-3475-5p	0.000559937
mmu-miR-759	-0.000740609
mmu-miR-713	-0.00183474
mmu-miR-742-3p	-0.00179391
mmu-miR-327	-0.000225957
mmu-miR-654-3p	0
mmu-miR-208b-5p	0.00156944
mmu-miR-1193-5p	0.00146849
mmu-miR-1905	0.00156944
mmu-miR-344e-5p	0
mmu-miR-344h-5p	0
mmu-miR-6345	0
mmu-miR-6351	4.07789e-05
mmu-miR-6389	-0.000977483
mmu-miR-6411	0.00274495
mmu-miR-6415	-0.00566182
mmu-miR-7007-3p	0.0023352
mmu-miR-7077-5p	0.00274495
mmu-miR-7227-5p	0.000298979
mmu-miR-7228-3p	-0.00018771
mmu-miR-7233-5p	0.000509811
mmu-miR-7238-5p	0.000198478
mmu-miR-7241-5p	2.59725e-05
mmu-miR-6715-3p	0.00191871
