## Supplementary material for "State-Transition Analysis of Time-Sequential microRNA Expression Predicts Development of Acute Myeloid Leukemia": Table S2

### Sheet: correlation_datatable
PC	R-squared	p-value
1	0.681929	2.75273e-14
2	0.143161	0.00521338
3	0.251774	0.000129315
4	0.0125269	0.42493
5	0.00125167	0.801428
6	0.0348883	0.180504
7	0.0510214	0.103884
8	0.00160314	0.77591
9	0.00538667	0.601475
10	0.0362169	0.172274
11	1.72217e-05	0.976473
12	0.0155894	0.37304
13	0.0246799	0.261262
14	0.0098811	0.478839
15	0.00146948	0.785223
16	7.57842e-05	0.950669
17	0.00559011	0.594672
18	0.00899931	0.499242
19	0.0165193	0.359041
20	0.00794299	0.525675
21	0.00108267	0.815066
22	0.0103629	0.468257
23	0.000178321	0.924392
24	0.0157104	0.371177
25	0.00312924	0.690743
26	0.000110132	0.940549
27	0.00450178	0.633111
28	0.0281939	0.229436
29	0.0279216	0.231731
30	0.0395093	0.153626
31	0.000688898	0.852009
32	0.0116649	0.441425
33	0.0141869	0.395615
34	7.74241e-05	0.950139
35	0.0062347	0.574109
36	0.036902	0.168195
37	0.00190772	0.756149
38	2.02626e-07	0.997448
39	0.0416469	0.142718
40	0.00709332	0.548779
41	0.00207382	0.746095
42	0.0135896	0.405818
43	0.000775036	0.843139
44	0.00164842	0.77285
45	0.00011187	0.940082
46	0.00863026	0.508213
47	0.00395358	0.654671
48	0.00121502	0.804298
49	0.0168	0.354955
50	0.00222207	0.73749
51	0.00479371	0.622279
52	6.30409e-05	0.955003
53	0.00647377	0.566836
54	0.0142079	0.395263
55	0.0187582	0.328108
56	0.00713407	0.547629
57	0.0225165	0.283516
58	0.00123657	0.802605
59	0.000751439	0.845516
60	0.00223494	0.736758
61	0.0036554	0.667157
62	0.0300939	0.214143
63	5.95317e-06	0.986166
64	0.0233166	0.275024
65	0.0130335	0.415659
66	0.0112365	0.449985
67	0.00106934	0.816188
68	0.000484838	0.875641
69	2.5537e-05	0.971352
70	3.30551e-05	0.967409
71	2.56761e-06	0.990914
72	0.0157989	0.369821
73	0.0501899	0.10682
74	0.000775684	0.843074
75	0.00222592	0.737271
76	6.13224e-05	0.95562
77	0.00239537	0.727826
78	1.37287e-05	0.978993
79	0.000149757	0.930696
80	0.0140739	0.397517
81	0.00161345	0.775209
82	0.00173611	0.767052
83	0.0303377	0.212268
84	0.00279346	0.707017
85	0.000587782	0.863188
86	2.49225e-05	0.971699
87	0.00540461	0.600869
88	0.000833565	0.837401
89	0.00181921	0.761702
90	0.0102729	0.470206
91	0.0225416	0.283244
92	0.029457	0.219133
93	0.00571034	0.590725
94	0.0467478	0.119953
95	0.00346177	0.675591
96	0.00654886	0.564587
97	0.0179846	0.338383
98	0.00038353	0.889303
99	0.000535424	0.869368
100	0.00717268	0.546544
101	0.0111311	0.452131
102	0.00663097	0.562149
103	0.013647	0.40482
104	0.0087935	0.504211
105	0.00411397	0.648186
106	0.00680424	0.557067
107	0.00103361	0.819232
108	0.000934584	0.827972
109	0.00354363	0.671992
110	0.000747751	0.845891
111	0.000225431	0.915022
112	0.00505147	0.613049
113	0.00165575	0.772359
114	3.70056e-06	0.989093
115	0.009218	0.49405
116	0.00235753	0.729901
117	2.43398e-05	0.972032
118	0.000400574	0.886885
119	0.00521503	0.607343
120	0.00715883	0.546932
121	0.00655354	0.564448
122	0.00509654	0.611465
123	0.000938307	0.827635
124	0.000283693	0.904717
125	0.00146677	0.785416
126	0.00356271	0.671161
127	0.00522188	0.607106
128	0.00764116	0.533679
129	0	NA
