## Supplementary material for "State-Transition Analysis of Time-Sequential microRNA Expression Predicts Development of Acute Myeloid Leukemia": Table S3

### Sheet: rna-mir-intersected_miR-SVD-U-m
label	PC1	PC2
3334_T0	0.0142441	-0.0476079
3335_T0	0.0565164	-0.076907
3336_T0	0.0211317	-0.0380417
3338_T0	0.0834875	-0.113325
3339_T0	0.0639196	-0.121858
3340_T0	0.0481572	0.0172454
3341_T0	0.0376811	-0.0450656
3342_T0	0.00970011	0.0385484
3346_T0	0.0666292	-0.109714
3349_T0	0.0528405	-0.120288
3350_T0	0.0482424	-0.0488933
3357_T0	0.0664343	-0.102309
3368_T0	0.066577	-0.0271195
3370_T0	0.0862902	-0.05873
3334_T1	0.0379255	-0.0817304
3335_T1	0.107157	-0.0781487
3336_T1	-0.120049	0.111465
3338_T1	-0.0446259	-0.0441458
3339_T1	0.0930755	-0.111209
3340_T1	0.0396806	-0.0945929
3341_T1	0.00161582	-0.0709496
3342_T1	0.00467405	-0.0240198
3346_T1	0.0520618	-0.0753133
3349_T1	0.0547505	-0.0627576
3350_T1	0.107412	-0.0726966
3357_T1	-0.0603291	-0.0423255
3368_T1	-0.0745623	0.16054
3370_T1	-0.0361149	-0.0838117
3335_T10	0.0495491	-0.0119364
3339_T10	0.0722474	0.0926077
3340_T10	0.0515867	0.146764
3342_T10	0.0435287	0.12189
3346_T10	0.0510863	0.0681851
3349_T10	0.107851	0.064421
3368_T10	0.00537845	0.157795
3335_T2	0.0781585	-0.0849226
3336_T2	0.0225076	-0.0737238
3338_T2	-0.0491156	-0.0194435
3339_T2	0.0841934	-0.107282
3340_T2	0.0495292	-0.10138
3341_T2	-0.0139372	-0.0541444
3342_T2	0.0256225	-0.0939235
3346_T2	0.0721396	-0.141263
3349_T2	0.145095	-0.111453
3350_T2	0.0780534	-0.128471
3357_T2	-0.0585675	-0.10441
3368_T2	0.0072346	-0.113775
3370_T2	0.030712	-0.082901
3334_T3	-0.0278877	-0.0192759
3335_T3	0.0286143	-0.111036
3336_T3	0.0277318	-0.0771399
3338_T3	-0.237477	-0.0644175
3339_T3	0.0515279	-0.113047
3340_T3	0.0548821	-0.10612
3341_T3	-0.0692296	0.00785443
3342_T3	0.0512042	-0.0316652
3346_T3	0.0281378	-0.0827478
3349_T3	0.0446399	-0.0613527
3350_T3	0.0466777	-0.0684397
3357_T3	-0.118153	-0.0770091
3368_T3	0.0210949	-0.0506462
3370_T3	-0.011596	-0.0369705
3334_T4	-0.0760484	0.177344
3335_T4	0.0345985	-0.0593305
3338_T4	-0.354851	-0.146335
3339_T4	0.00103986	-0.0591435
3340_T4	0.0217029	-0.0412785
3341_T4	-0.0347088	-0.0143174
3342_T4	-0.00775057	0.00011861
3346_T4	-0.0315218	0.0413639
3349_T4	-0.0584342	0.0524651
3350_T4	-0.0276593	0.0561883
3357_T4	-0.218824	-0.109722
3368_T4	-0.0297931	0.0393865
3370_T4	0.00289733	-0.0250389
3334_T5	0.0097328	0.0747275
3335_T5	-0.00925261	0.0795454
3336_T5	-0.0649532	0.0163635
3339_T5	0.0372328	-0.0613088
3340_T5	0.0312486	-0.039371
3341_T5	-0.105547	0.0781039
3342_T5	-0.010404	-0.0582275
3346_T5	-0.020825	-0.0341343
3349_T5	0.0259117	-0.0181501
3350_T5	0.042071	0.0315619
3368_T5	-0.0118815	0.019041
3370_T5	-0.13129	0.0776022
3334_T6	0.013556	0.119074
3335_T6	-0.0597608	0.0199217
3336_T6	-0.152605	0.0433943
3339_T6	0.0099695	0.0954385
3340_T6	-0.00118264	0.0871887
3341_T6	-0.204211	-0.18378
3342_T6	0.0531495	0.0825466
3346_T6	0.0661106	-0.0129239
3349_T6	-0.0195998	0.138607
3350_T6	0.0602454	0.0156068
3368_T6	0.0258393	0.093893
3370_T6	0.0152274	-0.00060357
3334_T6p5	-0.33103	-0.109589
3336_T6p5	-0.336865	0.123362
3335_T7	0.0724446	0.0266388
3336_T7	-0.29482	-0.0992005
3339_T7	0.102412	0.0400254
3340_T7	0.00858622	0.0878244
3342_T7	0.0594095	0.0754956
3346_T7	0.069518	0.0280208
3349_T7	0.0203527	0.073915
3350_T7	0.00799215	0.135643
3368_T7	0.000126903	0.0857249
3370_T7	-0.00188588	0.045707
3335_T8	0.0630124	0.0849868
3339_T8	0.0603776	0.064905
3340_T8	0.0615468	0.0620971
3342_T8	-0.00986018	0.128002
3346_T8	-0.0564848	0.135379
3349_T8	0.0419833	0.161742
3350_T8	0.000503292	0.118441
3368_T8	-0.0346757	0.148063
3370_T8	-0.015923	0.0533077
3335_T9	0.0306773	0.0805262
3339_T9	0.00556152	0.165431
3340_T9	0.033326	0.0986056
3342_T9	0.0125683	0.122987
3346_T9	0.068251	0.0668487
3349_T9	0.0618094	0.109863
3350_T9	0.086622	0.097513
3368_T9	-0.05131	0.152326
3370_T9	-0.181203	-0.0472694
