## Supplementary material for "State-Transition Analysis of Time-Sequential microRNA Expression Predicts Development of Acute Myeloid Leukemia": Table S5

### Sheet: Early
miR	baseMean	log2FoldChange	lfcMLE	lfcSE	stat	pvalue	padj	cntMU	cntC1	cntC2	cntC3	PC1_load	PC2_load
mmu-miR-322-3p	685.73	0.657108	0.660209	0.10823	6.07138	1.26819e-09	8.40734e-08	573.38	906.667	782.354	393.602	-0.000777697	0.0167472
mmu-miR-677-5p	25.2502	-0.725378	-0.730724	0.133516	-5.43289	5.54497e-08	2.15489e-06	29.0386	17.3388	18.708	47.106	0.0101671	0.0117744
mmu-miR-6516-5p	28.0077	0.437298	0.438238	0.0832842	5.25067	1.51549e-07	4.77105e-06	24.4718	33.4795	31.6385	32.3032	-0.00776929	0.000497046
mmu-miR-466n-3p	61.6499	0.484681	0.486366	0.0954983	5.07529	3.8691e-07	1.14749e-05	53.8439	75.8946	72.454	43.207	0.0019085	0.00966243
mmu-miR-339-3p	693.808	0.29715	0.297623	0.0593878	5.00354	5.62866e-07	1.58588e-05	652.848	802.285	623.953	544.451	0.000774936	0.00447729
mmu-miR-126b-5p	2.56011	-1.16678	-1.18585	0.233529	-4.99631	5.84363e-07	1.60629e-05	3.30689	1.47739	1.264	2.1147	-0.0346701	0.0107541
mmu-miR-505-5p	28.349	-0.642345	-0.646176	0.129172	-4.97279	6.59952e-07	1.77087e-05	32.5546	20.8909	26.672	26.7972	0.00213471	0.0237909
mmu-miR-6391	5.43204	1.40649	1.44462	0.288264	4.87915	1.06545e-06	2.729e-05	3.20079	8.66826	7.23471	11.4076	-0.0316535	-0.0732301
mmu-miR-3068-5p	2225.19	0.273798	0.274116	0.0572959	4.77867	1.76461e-06	4.3233e-05	2062.3	2494.31	2525.5	1953.27	-0.00585902	-0.00724518
mmu-miR-6238	91.721	1.18077	1.20483	0.251673	4.69168	2.70964e-06	6.11162e-05	61.0283	140.554	108.866	147.981	-0.0193434	-0.0257256
mmu-miR-151-3p	4094.23	0.446711	0.447994	0.0957021	4.66773	3.04546e-06	6.4759e-05	3587.54	4894.18	4610.32	4560.66	-0.00699115	0.0203082
mmu-miR-1934-5p	22.1313	-0.497891	-0.499812	0.106607	-4.67033	3.00713e-06	6.4759e-05	25.048	17.5013	16.7336	25.1596	0.0081459	-0.000320242
mmu-miR-1a-3p	918.789	1.70046	1.7893	0.366539	4.63923	3.49715e-06	7.16597e-05	508.139	1755.74	558.503	1162.29	0.000466865	0.0468957
mmu-miR-351-5p	1075.34	0.434095	0.435108	0.0954258	4.54903	5.38949e-06	0.000102418	929.435	1256.6	1334.93	1450.82	-0.0128075	0.0208738
mmu-miR-29c-5p	73.916	-0.551	-0.554438	0.124434	-4.42804	9.5093e-06	0.000162379	82.6274	56.2627	57.2993	122.321	0.0251517	-0.0219413
mmu-miR-181d-3p	5.4296	0.755788	0.763826	0.175531	4.30572	1.66446e-05	0.000264204	4.2774	7.25898	7.67166	3.98283	-0.00997076	0.00252256
mmu-miR-19b-1-5p	15.9071	-0.571708	-0.575387	0.13304	-4.29727	1.72918e-05	0.000270665	18.0625	12.1854	12.6042	19.6017	0.011249	-0.0317039
mmu-miR-181d-5p	2889.55	0.500808	0.504137	0.118028	4.24314	2.20417e-05	0.00032741	2577.02	3654.82	2800.64	1374.96	0.00306294	0.0264233
mmu-miR-322-5p	2087.27	0.312181	0.312911	0.0737488	4.23304	2.30557e-05	0.000337451	1945.1	2416.42	2035.75	1613.09	0.00194744	0.0139734
mmu-miR-706	42.1038	-1.19799	-1.22506	0.28458	-4.20968	2.55732e-05	0.000355814	55.7219	23.8339	19.5617	16.7811	0.00990764	-0.00588193
mmu-let-7b-5p	15189.2	-0.256123	-0.256537	0.0609564	-4.20173	2.6488e-05	0.000364048	15956.3	13356.7	14921.5	19541.2	0.00212311	0.00326348
mmu-miR-5116	19.6171	-0.495331	-0.497479	0.119378	-4.14928	3.33518e-05	0.00043204	22.2418	15.8689	13.9071	20.0793	0.0364144	-0.0103949
mmu-miR-148a-5p	53.7607	0.383063	0.384239	0.0935326	4.0955	4.21253e-05	0.000527502	48.2501	62.9504	62.895	46.0139	-0.00639308	0.00796609
mmu-miR-503-5p	2406.69	0.327917	0.328846	0.0816547	4.0159	5.92195e-05	0.000710004	2228.94	2800.11	2427.26	1803.61	0.00197846	0.0182335
mmu-miR-500-5p	7.40347	-0.581047	-0.58667	0.146906	-3.95521	7.64659e-05	0.000874026	8.1978	5.47395	6.77192	13.0276	0.0138207	-0.0285264
mmu-let-7i-5p	303691	-0.179438	-0.179631	0.0472675	-3.79624	0.000146909	0.00150515	313319	276637	300524	398437	-0.00183309	0.00850402
mmu-miR-3962	4.33207	0.747101	0.75669	0.19871	3.75975	0.00017008	0.00171143	3.40572	5.82038	4.48642	6.70239	-0.00217363	-0.024025
mmu-miR-190b-5p	414.186	-0.313404	-0.31397	0.0850538	-3.68477	0.000228906	0.00220493	452.953	364.472	349.017	321.39	0.00579046	-0.0156024
mmu-miR-30c-1-3p	124.687	-0.343545	-0.344791	0.0934006	-3.67819	0.000234897	0.00224347	133.688	105.372	113.798	171.331	0.00238532	-0.03117
mmu-miR-6986-5p	3.81286	-1.25069	-1.79592	0.344575	-3.62967	0.000283785	0.00266522	6.98214	1.99117	1.78293	2.85554	0.0025612	0.0539789
mmu-miR-664-5p	61.7395	-0.32757	-0.328595	0.0910188	-3.59893	0.000319529	0.00292772	66.6261	52.8843	53.4958	75.9944	0.00280967	-0.0077172
mmu-miR-5119	13.3905	0.593372	0.600896	0.166828	3.55679	0.000375416	0.00335675	11.6806	17.6746	12.0523	6.04916	0.027565	0.0234243
mmu-miR-27a-3p	45927.4	0.260235	0.261011	0.0757762	3.43426	0.000594182	0.00481757	43781.9	52465.2	42218.6	29658.5	-0.00153628	0.00482343
mmu-miR-3089-3p	0.857773	1.05454	1.09142	0.3089	3.41385	0.000640524	0.00515621	0.637481	1.2585	0.983844	0.752409	-0.015894	0.031243
mmu-miR-29b-1-5p	28.5199	-0.36488	-0.366714	0.108805	-3.35353	0.000797873	0.00624447	30.7888	23.7189	23.3024	45.1593	0.00931425	-0.0274639
mmu-miR-6971-5p	0.757173	-1.42502	-1.53674	0.43172	-3.30078	0.000964154	0.00741339	0.986405	0.317653	0.962352	0.335293	0.0255995	-0.0295704
mmu-miR-7054-3p	3.65601	-0.565313	-0.568734	0.172327	-3.28047	0.00103635	0.00789168	4.25807	3.01788	1.76131	2.86132	0.0334778	-0.0018345
mmu-miR-7225-5p	1.43125	1.22107	1.29636	0.376465	3.24352	0.00118061	0.00887034	1.03599	2.47525	0.467023	0.670586	0.00781453	0.00359171
mmu-miR-107-5p	4.35307	-0.601189	-0.608817	0.185594	-3.23927	0.00119837	0.00892617	5.01423	3.20354	3.37168	5.4944	0.0389328	0.0151503
mmu-miR-3110-5p	2.87857	-0.751743	-0.758805	0.232282	-3.23634	0.00121075	0.00892617	3.57067	2.02341	1.77985	0.752409	0.0258611	0.00411613
mmu-miR-23a-5p	168.285	-0.460013	-0.464673	0.143599	-3.20346	0.00135785	0.00964405	178.956	129.566	203.436	273.617	-0.0113012	0.00267919
mmu-miR-28c	6.31306	0.552065	0.557175	0.172365	3.20288	0.00136061	0.00964405	5.31198	7.76502	7.51226	8.11585	-0.00536944	-0.0116289
mmu-miR-7015-3p	19.3414	0.394911	0.396402	0.123379	3.20081	0.00137042	0.00965291	16.9542	22.0477	22.7153	30.0422	-0.0142736	-0.0104633

### Sheet: Transition
miR	baseMean	log2FoldChange	lfcMLE	lfcSE	stat	pvalue	padj	cntMU	cntC1	cntC2	cntC3	PC1_load	PC2_load
mmu-miR-6946-3p	12.3955	-1.30649	-1.34704	0.259383	-5.03693	4.73048e-07	6.18151e-06	13.8014	11.3782	5.31317	11.7933	0.0136844	-0.00747881
mmu-miR-339-5p	2422.05	-1.01246	-1.0346	0.22275	-4.54525	5.48694e-06	5.64718e-05	2585.37	2410.18	1262.03	2047.8	0.00941396	0.0107408
mmu-miR-3471	1.54564	1.90096	2.04212	0.426204	4.46021	8.18804e-06	7.86999e-05	1.06493	1.70551	4.501	2.43076	-0.0226683	-0.0410454
mmu-miR-450a-2-3p	24.311	-0.772137	-0.780629	0.175301	-4.40463	1.05963e-05	9.9383e-05	25.0334	26.2469	14.1734	14.0337	0.0238566	0.0235412
mmu-miR-669e-5p	12.8697	-1.14015	-1.16775	0.270953	-4.20794	2.57707e-05	0.000212563	14.1719	12.6045	6.2036	5.77757	0.0424985	0.0110073
mmu-miR-337-5p	2.40064	1.99693	2.23426	0.482163	4.14161	3.44879e-05	0.000276617	1.82305	2.33663	8.14011	1.10115	-0.00395429	0.0895564
mmu-miR-708-5p	15.3775	1.32408	1.37776	0.320944	4.1256	3.69775e-05	0.00029255	12.234	17.429	31.5504	18.1993	-0.0119071	0.00135683
mmu-miR-8097	14.4836	1.02012	1.04082	0.249533	4.08813	4.34858e-05	0.000334927	12.6348	14.3275	25.3526	26.717	-0.0134112	0.0453363
mmu-miR-7094-3p	3.66555	-2.30002	-2.67931	0.564402	-4.07514	4.59861e-05	0.000347285	4.58431	2.88225	0.712819	0.685921	0.0452529	-0.0234876
mmu-miR-5104	42.2802	-1.04407	-1.06663	0.261613	-3.9909	6.58238e-05	0.000487599	47.3268	39.301	22.3429	21.0434	0.0279486	-0.0388232
mmu-let-7d-3p	2631.17	-0.60727	-0.612745	0.155096	-3.91544	9.02387e-05	0.000639925	2833.5	2453.53	1852.89	2314.36	0.00931615	0.0049501
mmu-miR-193a-3p	2.31114	-2.24559	-2.60653	0.577117	-3.89105	9.98107e-05	0.000695089	2.87876	1.8517	0.438074	0.335293	0.0526198	-0.0158497
mmu-miR-100-5p	103.175	1.5517	1.69402	0.403197	3.8485	0.000118843	0.000803571	84.1607	107.284	272.061	43.3521	-0.00498769	0.0397589
mmu-miR-205-3p	3.41256	1.93706	2.22016	0.512903	3.77666	0.000158945	0.0010563	2.67522	2.96499	12.3699	1.74372	-0.00627139	0.0136455
mmu-let-7f-2-3p	52.0691	-0.931861	-0.951828	0.2475	-3.7651	0.000166484	0.00110012	58.8327	45.6947	30.3958	36.0712	0.0148953	-0.0053896
mmu-miR-434-5p	0.998895	2.01531	2.28114	0.542109	3.71754	0.00020117	0.0012926	0.736844	0.81597	3.44367	2.30636	-0.0369156	0.0600308
mmu-miR-1956	2.04639	1.29903	1.35825	0.354415	3.66529	0.000247062	0.00153654	1.74558	1.77268	4.44462	5.10308	-0.0422389	0.000315588
mmu-miR-449c-5p	1.22793	1.53511	1.63799	0.421102	3.64546	0.000266916	0.00164245	0.864432	1.53694	2.70346	1.72449	-0.0203906	0.0245451
mmu-miR-106a-3p	4.11344	-1.62389	-1.73368	0.44569	-3.64355	0.000268903	0.00164597	5.00048	3.33963	1.44308	1.00588	0.0827861	-0.0323715
mmu-miR-7046-3p	5.33023	-1.24537	-1.31579	0.342692	-3.63407	0.000278988	0.00168991	5.7389	5.3232	2.39542	4.23895	0.0112597	-0.0243273
mmu-miR-8118	9.25157	0.862858	0.879232	0.238541	3.61723	0.000297768	0.00174022	7.94939	10.3065	14.2676	12.1571	-0.0157021	0.0196692
mmu-miR-532-3p	374.477	-0.45571	-0.458425	0.132231	-3.44631	0.000568303	0.00305989	401.284	346.055	292.472	333.866	0.00510515	-0.0178932
mmu-miR-188-5p	34.7181	-0.607732	-0.616985	0.178087	-3.41256	0.000643557	0.00343329	37.2583	31.4324	24.4948	42.3147	0.00169716	-0.0132301
mmu-miR-30a-3p	323.926	0.981531	1.00734	0.294353	3.33453	0.000854426	0.00437752	267.335	360.992	536.712	549.734	-0.0118066	0.04892
mmu-miR-5132-5p	10.1315	0.680939	0.690451	0.204648	3.32737	0.000876695	0.00447192	9.09268	10.88	14.3455	12.901	0.0118814	0.0272679
mmu-miR-3085-3p	1.1245	-2.13665	-2.77454	0.642678	-3.3246	0.000885458	0.00449689	1.40374	0.822984	0	1.36417	0.0319151	-0.00209536
mmu-miR-144-5p	28762.7	1.23527	1.29212	0.375816	3.2869	0.00101298	0.00509998	23097.1	29537.6	56561.3	66112.8	-0.026915	0.0673717
mmu-miR-138-5p	28.5	-0.903762	-0.925658	0.275357	-3.28215	0.00103018	0.00514208	32.1222	25.3454	17.1853	16.6823	0.0185759	0.014508
mmu-miR-1968-3p	5.9631	-1.21141	-1.26597	0.370031	-3.27381	0.00106108	0.00525168	6.87831	5.28806	2.81129	2.41619	0.0294514	0.0654575
mmu-miR-365-1-5p	1.90295	1.76628	1.98606	0.541096	3.26426	0.0010975	0.005363	1.36237	1.66898	5.51547	6.38543	-0.0332241	-0.0152662
mmu-miR-669h-3p	1.1424	-2.05744	-2.48804	0.631954	-3.25568	0.00113122	0.00548168	1.45151	0.892745	0.149479	0	0.0500254	0.022319
mmu-miR-760-3p	1.14358	1.37909	1.48088	0.429932	3.2077	0.00133802	0.0063515	0.955905	0.862197	2.8601	3.66099	-0.0282011	-0.00148124
mmu-miR-7658-3p	7.78577	0.621293	0.628962	0.195617	3.17606	0.00149289	0.00696999	6.95661	8.65477	10.3441	9.09356	-0.00315494	0.00245492
mmu-miR-6541	7.39171	0.903474	0.934186	0.286512	3.15335	0.00161406	0.00744903	6.41245	8.0757	12.5073	7.64757	-0.00585642	-0.0788794
mmu-miR-3572-3p	12.0508	-0.673051	-0.681464	0.214448	-3.13853	0.00169796	0.00774402	13.4235	10.7535	8.06114	7.92105	0.0216313	0.0125997
mmu-miR-7085-3p	1.08806	-1.86736	-2.32839	0.601291	-3.10558	0.00189903	0.00849451	1.26425	0.979169	0.117316	1.01355	0.0361279	-0.0389999
mmu-miR-3064-3p	8.45698	-0.926932	-0.955157	0.298682	-3.1034	0.00191308	0.00852456	9.33801	7.97956	4.85016	4.60693	0.0230184	-0.0275707
mmu-let-7g-3p	18.058	-0.840855	-0.856586	0.275341	-3.05387	0.00225908	0.00987709	20.5117	15.8394	11.3767	8.65533	0.0264382	-1.55635e-05
mmu-miR-296-5p	75.891	0.950675	0.992982	0.311417	3.05275	0.00226758	0.00987715	62.8082	92.1201	124.735	52.2739	-0.0134368	-0.00131116

### Sheet: Late
miR	baseMean	log2FoldChange	lfcMLE	lfcSE	stat	pvalue	padj	cntMU	cntC1	cntC2	cntC3	PC1_load	PC2_load
mmu-miR-615-3p	22.357	5.87209	5.46512	0.579361	10.1355	3.84532e-24	2.8669e-22	12.5339	6.42796	40.0009	550.611	-0.0164627	0.0604381
mmu-miR-125b-2-3p	173.758	-2.43687	-2.55417	0.29748	-8.19172	2.57525e-16	8.22853e-15	173.647	200.463	120.122	29.4948	0.0257642	0.0288447
mmu-miR-410-3p	1.20595	4.94278	5.90322	0.620528	7.96544	1.64643e-15	4.80328e-14	0.414617	0.273693	1.42584	25.069	-0.0947471	0.0269693
mmu-miR-7b-5p	9.008	2.5151	2.65451	0.335339	7.50019	6.37252e-14	1.50034e-12	7.54004	7.28899	11.7663	47.8832	-0.0195681	-0.0242864
mmu-miR-27b-5p	89.4767	1.55052	1.586	0.219721	7.05675	1.70447e-12	3.31507e-11	82.8106	81.6247	109.706	249.137	-0.0108782	-0.0244358
mmu-miR-3102-3p	63.91	-2.35062	-2.5145	0.357839	-6.56893	5.06766e-11	7.817e-10	70.3934	60.0376	49.3093	12.2995	0.0493796	0.0451782
mmu-miR-3112-5p	5.71694	1.8703	1.9423	0.285912	6.54154	6.08903e-11	9.28577e-10	4.9446	5.81088	5.91412	19.0082	-0.0318019	0.0149552
mmu-miR-128-2-5p	7.29746	2.3727	2.52723	0.365053	6.4996	8.05348e-11	1.21436e-09	6.30033	5.40932	11.3214	36.0707	-0.0496314	0.0136934
mmu-let-7a-1-3p	256.351	2.15577	2.2766	0.348883	6.17904	6.44925e-10	8.32201e-09	205.906	261.283	331.535	996.304	-0.0288869	-0.00401915
mmu-miR-99b-5p	3867.5	-1.87538	-1.96176	0.305421	-6.14031	8.23593e-10	1.0427e-08	4178.48	3801.09	2778.71	1072.68	0.0171796	0.0305876
mmu-miR-467d-5p	278.965	-1.24679	-1.27338	0.205924	-6.0546	1.40763e-09	1.70184e-08	281.749	298.44	241.186	116.322	0.0158564	0.000561385
mmu-miR-3062-5p	10.1698	1.47578	1.5211	0.245054	6.02226	1.71993e-09	2.04261e-08	10.0133	7.97218	12.9177	28.9343	-0.0194314	-0.00352499
mmu-miR-96-5p	344.288	2.76078	3.08345	0.47079	5.86414	4.51459e-09	5.00709e-08	273.659	246.773	496.181	2319.61	-0.0427613	-0.0107694
mmu-miR-679-5p	0.768792	4.22123	5.61719	0.728054	5.79795	6.71288e-09	7.32414e-08	0.247868	0.345977	1.03621	14.2928	-0.0148931	-0.00303405
mmu-miR-106a-5p	458.613	-1.1179	-1.13855	0.193556	-5.77561	7.66742e-09	8.29813e-08	463.119	490.896	387.374	210.439	0.0138511	-0.007478
mmu-miR-467c-5p	553.154	-1.07361	-1.09492	0.1902	-5.64465	1.6552e-08	1.76292e-07	534.31	624.656	529.218	250.017	0.0129887	0.00541683
mmu-miR-20a-3p	138.006	0.910052	0.921119	0.161314	5.64149	1.68581e-08	1.78139e-07	133.514	129.915	160.763	253.084	-0.00669343	-0.00726286
mmu-miR-125a-5p	2410.06	-1.78035	-1.87071	0.321783	-5.53278	3.15193e-08	3.18037e-07	2642.69	2280.05	1773.44	722.574	0.0179118	0.0262206
mmu-miR-3108-5p	0.909892	3.28758	3.98876	0.622587	5.28051	1.28827e-07	1.18415e-06	0.572342	0.544288	1.59762	9.432	-0.0597853	-0.0230736
mmu-miR-667-3p	0.568812	3.64919	4.67204	0.691026	5.28084	1.28596e-07	1.18415e-06	0.257542	0.238021	1.35576	8.02022	-0.0552104	0.0112637
mmu-miR-130b-3p	734.727	-0.753774	-0.76093	0.145226	-5.19034	2.09915e-07	1.85333e-06	752.187	756.825	618.608	443.288	0.00876678	0.0142303
mmu-miR-21a-3p	152.333	1.08169	1.10176	0.209461	5.16418	2.41498e-07	2.0775e-06	138.152	156.76	188.078	297.07	-0.0119373	-0.00314064
mmu-miR-96-3p	0.834554	3.84559	5.37216	0.754123	5.09943	3.40686e-07	2.91211e-06	0.350141	0.383812	0.992185	14.1912	-0.0531667	-0.0166373
mmu-miR-219c-5p	3.96195	1.75156	1.84682	0.343875	5.09361	3.51305e-07	2.98387e-06	3.46158	3.5307	6.19098	12.7661	-0.0147613	-0.00323694
mmu-miR-18a-5p	2688.53	0.93377	0.949607	0.184228	5.06855	4.00863e-07	3.36224e-06	2681.22	2337.6	3203.5	5177.87	-0.00669333	0.00908294
mmu-miR-1198-3p	17.4057	1.05645	1.07743	0.209251	5.04872	4.44771e-07	3.70735e-06	16.284	17.466	19.3274	33.7897	-0.0121081	-0.00563561
mmu-let-7d-5p	25605.3	0.719918	0.726658	0.143083	5.03148	4.86696e-07	4.03176e-06	25058.6	23965.4	30462.1	41465.9	-0.00860714	0.00619749
mmu-miR-487b-3p	0.569925	3.69689	5.08817	0.742883	4.97641	6.47732e-07	5.26822e-06	0.213123	0.191349	1.34404	9.39317	-0.0844484	0.0299561
mmu-miR-677-3p	5.10033	2.55068	2.90985	0.513457	4.96767	6.77622e-07	5.47813e-06	4.08343	4.13016	7.06552	29.7014	-0.0180709	-0.0773453
mmu-miR-1306-3p	71.1839	1.11605	1.14733	0.232181	4.80679	1.53371e-06	1.16284e-05	70.9268	61.2482	79.8725	155.875	-0.00823576	0.0210491
mmu-miR-350-5p	800.549	0.849218	0.860587	0.177044	4.79664	1.6135e-06	1.21647e-05	739.525	844.559	879.116	1343.11	-0.00763163	0.00226123
mmu-miR-8112	92.3738	0.973329	0.990086	0.203961	4.77213	1.82286e-06	1.36664e-05	83.8857	97.0629	110.488	166	-0.018619	8.74464e-05
mmu-miR-143-3p	2338.49	-1.94976	-2.12921	0.411348	-4.73993	2.13796e-06	1.58516e-05	2633.58	2064.63	1835.46	602.24	0.0391869	0.044331
mmu-miR-154-3p	0.304782	3.0441	5.48273	0.651514	4.67234	2.97787e-06	2.14855e-05	0.0138239	0.052468	0.314839	8.33349	-0.0726786	0.0125985
mmu-let-7b-3p	61.5731	1.42385	1.49349	0.304927	4.66946	3.01987e-06	2.16157e-05	59.644	53.3806	67.6218	166.544	-0.0175626	-0.00893686
mmu-miR-1966-3p	1.78779	2.13309	2.39308	0.458411	4.65322	3.26797e-06	2.32043e-05	1.70421	1.14714	2.10325	9.07246	-0.0253004	-0.0333603
mmu-miR-222-5p	66.2046	-1.16417	-1.19725	0.25432	-4.57756	4.70432e-06	3.27109e-05	72.4931	60.3289	54.578	31.6394	0.0141614	0.0197031
mmu-miR-5122	1.9809	2.45424	2.83224	0.54269	4.52236	6.11531e-06	4.14482e-05	1.49012	1.77894	3.09532	10.8178	-0.00246744	-0.0115561
mmu-miR-6936-3p	3.65765	1.61669	1.72447	0.357614	4.52076	6.1619e-06	4.15541e-05	3.33374	3.39683	4.07512	11.481	-0.00337884	0.0262403
mmu-miR-879-3p	11.0775	-2.31766	-2.77458	0.517957	-4.47462	7.65468e-06	5.13629e-05	12.2456	10.6253	7.33208	1.83433	0.0416558	0.0339946
mmu-miR-363-3p	491.27	-0.850249	-0.866047	0.190669	-4.45929	8.22304e-06	5.49021e-05	489.16	528.133	444.301	268.425	0.0113863	-0.00944477
mmu-miR-195a-5p	605.961	-1.39934	-1.466	0.321925	-4.34679	1.38143e-05	8.9994e-05	678.403	531.514	485.363	245.37	0.0110893	0.0356438
mmu-miR-3066-5p	36.079	0.859934	0.87624	0.200365	4.29184	1.77202e-05	0.00011433	35.4444	32.3342	45.1954	65.074	-0.00962823	0.00470147
mmu-miR-145a-5p	121.623	-1.8508	-2.05716	0.437092	-4.23436	2.29207e-05	0.00014578	138.862	97.214	123.67	33.5628	0.0424224	0.0434304
mmu-miR-28a-5p	1728.66	-0.801041	-0.81547	0.190617	-4.20236	2.64146e-05	0.000164876	1738.29	1826.77	1540.63	987.61	0.0104533	-0.0154004
mmu-miR-150-5p	147918	-1.34779	-1.41758	0.322893	-4.1741	2.99166e-05	0.000185014	156958	146650	116835	58755.7	0.0214935	-0.0355374
mmu-miR-3964	310.125	-1.5885	-1.70746	0.380835	-4.17111	3.03125e-05	0.000186602	329.094	319.085	203.141	100.827	0.0211457	-0.0296641
mmu-miR-7068-3p	2.13845	1.75012	1.88545	0.420327	4.16371	3.13111e-05	0.00019187	1.74872	2.13261	3.56098	6.4009	-0.0446777	-0.00222043
mmu-miR-542-3p	1742.86	-0.849194	-0.865656	0.207257	-4.09729	4.18015e-05	0.000253504	1796.89	1792.57	1401.9	986.293	0.0120831	0.00454694
mmu-miR-374b-3p	3.14772	1.53233	1.62729	0.376875	4.06589	4.78485e-05	0.00028795	2.63768	3.26871	4.60795	8.34318	0.00388195	0.00186317
mmu-miR-7079-3p	1.4662	2.10629	2.45044	0.520043	4.05023	5.11677e-05	0.000305187	1.34495	1.17241	1.22881	7.24203	-0.0301569	0.001463
mmu-miR-362-5p	2613.95	0.919824	0.946464	0.22753	4.04264	5.28531e-05	0.000313844	2650.78	2304.03	2571.61	5108.49	-0.00242532	-0.0205407
mmu-miR-297b-5p	34.6355	-1.19051	-1.25617	0.295826	-4.02438	5.71262e-05	0.000336243	32.7122	39.6977	37.5573	13.9818	0.0160912	0.00734579
mmu-miR-505-3p	61.8967	1.13387	1.17969	0.283219	4.00349	6.24138e-05	0.000365761	59.968	56.3265	70.6344	134.585	-0.00108635	0.0410643
mmu-miR-5107-5p	125.41	-1.55749	-1.67211	0.390103	-3.99251	6.5378e-05	0.000381467	138.282	119.777	78.2349	43.3221	0.0316633	-0.0298142
mmu-miR-152-5p	5.24895	-2.55457	-3.79553	0.648697	-3.93799	8.21654e-05	0.000473244	6.0781	4.57772	3.40844	0.348744	0.0607968	0.04952
mmu-miR-7092-5p	1.94647	1.97007	2.20119	0.503386	3.91364	9.09135e-05	0.000519174	1.50119	2.01527	3.21629	6.86149	-0.0458898	-0.00288455
mmu-miR-669l-3p	5.14896	-2.52881	-3.75511	0.647441	-3.90585	9.38937e-05	0.000533921	5.82713	4.71871	3.46787	0.348744	0.0639995	0.0202504
mmu-miR-299a-5p	0.478171	2.98932	4.65072	0.773955	3.86239	0.000112281	0.000622651	0.176162	0.283047	1.18331	6.58098	-0.0857757	0.0272874
mmu-miR-379-3p	0.438926	2.97258	4.52376	0.769984	3.86058	0.000113118	0.000624554	0.185398	0.122902	1.57222	5.86628	-0.0722979	0.015987
mmu-miR-223-5p	842.465	-0.867619	-0.889618	0.226618	-3.82855	0.000128901	0.000697522	848.045	899.865	711.226	457.727	0.00541444	0.00144623
mmu-miR-3066-3p	1.62299	1.84569	2.05953	0.482412	3.82596	0.000130266	0.000702075	1.31903	1.74458	1.93433	5.48186	-0.0215817	-0.00300698
mmu-miR-666-5p	0.386444	2.95327	4.61583	0.773057	3.82025	0.000133315	0.000715635	0.143159	0.225518	0.689024	5.9373	-0.0714386	0.0249131
mmu-miR-6980-3p	1.13063	2.08668	2.44848	0.547522	3.81112	0.000138336	0.000739629	0.996018	0.92426	1.2383	5.50987	-0.0416352	-0.0241185
mmu-miR-5106	32.9272	-1.8018	-2.09856	0.473922	-3.80189	0.000143594	0.000764694	31.3733	39.8945	26.4026	7.45871	0.027729	0.00561768
mmu-miR-342-5p	354.16	-1.06803	-1.10345	0.283438	-3.76813	0.000164477	0.000872446	390.58	322.117	265.711	181.617	0.0209317	-0.027987
mmu-miR-7073-5p	6.27981	1.32142	1.40533	0.351225	3.76231	0.000168349	0.000885976	6.07162	5.55074	7.20023	15.4551	-0.036061	0.00670805
mmu-miR-425-3p	843.418	0.452746	0.456579	0.120403	3.76026	0.000169735	0.000886484	858.045	795.192	785.502	1178.07	0.00281073	-0.00255911
mmu-miR-7091-3p	9.40292	1.28203	1.35592	0.340946	3.76022	0.000169766	0.000886484	8.76465	9.08307	10.5469	22.1548	-0.0224584	0.0250034
mmu-miR-1931	1.85664	1.82487	2.07267	0.487254	3.74522	0.000180232	0.000933869	1.53525	2.11721	1.25972	6.70052	0.0106284	0.00636561
mmu-miR-301a-5p	18.2483	1.14283	1.19738	0.306264	3.73151	0.000190336	0.000982424	17.1961	18.1356	18.2969	39.2591	-0.0172327	0.0129558
mmu-miR-669b-5p	13.3383	-1.52846	-1.68191	0.411499	-3.71436	0.000203716	0.0010395	13.5161	14.7434	9.649	4.21016	0.0268836	0.00850024
mmu-miR-361-5p	12757.5	-0.714486	-0.727039	0.192747	-3.70687	0.000209839	0.00106668	13060	12946.7	11525.4	7890.76	0.0059349	-0.0103596
mmu-miR-382-3p	0.360314	2.85742	4.67669	0.775324	3.68546	0.000228294	0.00115612	0.0782132	0.254295	0.895946	5.57524	0.00439322	0.00178031
mmu-miR-365-3p	266.112	2.1097	2.46648	0.573612	3.67791	0.000235151	0.00118192	192.202	300.562	383.112	1062.67	-0.0351228	0.00061096
mmu-miR-149-5p	390.93	-1.35587	-1.44626	0.36897	-3.67475	0.000238086	0.00118891	422.877	378.29	282.119	155.151	0.0155508	-0.0254718
mmu-miR-1946a	0.794909	2.29808	2.78168	0.625413	3.6745	0.000238313	0.00118891	0.522996	0.853643	1.42992	3.94512	-0.0158499	-0.0414794
mmu-miR-485-5p	0.427504	2.81886	4.39175	0.771834	3.65216	0.00026004	0.00128772	0.202749	0.200967	1.08075	5.49342	-0.0457469	0.0156921
mmu-miR-501-3p	1330.5	0.675142	0.686237	0.185123	3.64699	0.000265331	0.0013043	1314.15	1238.41	1529.56	2114.28	-0.0126048	-0.0206884
mmu-miR-30d-3p	64.9883	0.731299	0.747638	0.201304	3.6328	0.000280358	0.00135665	64.9377	61.5256	61.0753	109.381	-0.00406935	-0.0179049
mmu-miR-669b-3p	11.5659	-1.93183	-2.31497	0.53175	-3.63297	0.00028018	0.00135665	12.4872	11.7507	6.95379	2.59252	0.0372463	0.0120014
mmu-miR-1191a	80.1072	0.8584	0.879405	0.238742	3.59551	0.000323759	0.00155729	73.7745	84.4019	89.9668	135.299	-0.00991137	0.0133588
mmu-miR-98-3p	82.1578	0.72852	0.745054	0.203642	3.57746	0.000346954	0.0016629	81.8922	78.4958	76.4551	136.655	-0.00520934	-0.00103635
mmu-miR-23b-3p	5935	0.727358	0.739348	0.203494	3.57435	0.000351101	0.00167293	5486.16	6229.99	6981.06	9159.27	0.0106487	0.014918
mmu-miR-7679-5p	2.86912	1.56014	1.68399	0.436522	3.57402	0.000351539	0.00167293	2.28207	3.14783	4.59078	7.36231	-0.0164882	0.0140425
mmu-miR-1b-5p	1.33309	2.18229	2.63931	0.611878	3.56654	0.000361721	0.00170926	0.991076	1.52102	1.41839	5.76022	0.00044906	0.0459885
mmu-miR-485-3p	0.29171	2.66684	4.42725	0.748939	3.56082	0.000369701	0.00174084	0.11021	0.068383	0.691704	5.07351	-0.0528629	-0.00708643
mmu-miR-99a-3p	6.79806	-2.03043	-2.7148	0.57673	-3.52059	0.000430584	0.00200403	7.02116	6.97202	6.7058	1.027	0.0159308	0.0119914
mmu-miR-221-3p	52718.3	-0.895621	-0.919645	0.254886	-3.51381	0.000441733	0.00203713	57688.7	47279.3	44795.3	30496.4	0.00853281	0.0238472
mmu-miR-376a-3p	0.223017	2.50251	4.50724	0.714858	3.50071	0.000464023	0.0021326	0.078395	0.0694074	0.0787097	4.83161	-0.0296333	0.015117
mmu-miR-669d-5p	13.5061	-1.93372	-2.3696	0.556214	-3.47658	0.000507849	0.00232605	14.621	13.6734	8.10394	2.80439	0.0257298	-5.08396e-06
mmu-miR-6935-5p	5.14785	-2.09508	-2.91307	0.605796	-3.4584	0.000543401	0.00248042	5.34974	5.57502	3.50398	0.738957	0.0240804	0.0269155
mmu-miR-496a-3p	0.356227	2.66663	4.48041	0.775549	3.43838	0.000585214	0.00265323	0.141584	0.166443	0.704152	5.54945	-0.05433	0.0119731
mmu-miR-7a-2-3p	2.87387	-2.31817	-3.48516	0.685102	-3.38369	0.000715186	0.00322074	2.88136	3.54644	1.09872	0	0.0618099	0.0389761
mmu-miR-7063-5p	4.51096	1.30233	1.3892	0.385319	3.37987	0.000725202	0.00325492	4.00726	4.45274	6.3883	10.4394	-0.0242918	0.028307
mmu-miR-466p-5p	8.57809	-1.63464	-1.88344	0.484308	-3.37522	0.000737579	0.00329944	9.09395	8.74628	6.19206	2.46344	0.0455385	0.0156548
mmu-miR-128-3p	7161.84	1.2774	1.37385	0.378888	3.37143	0.000747784	0.00333397	6791.04	6563.92	8311.23	17600.1	-0.00648011	0.00943507
mmu-miR-3069-5p	4.44126	1.2183	1.30832	0.365259	3.33544	0.000851633	0.00374719	4.48708	3.33054	5.96736	11.2441	-0.0172798	0.00393803
mmu-miR-29a-3p	109651	-0.613265	-0.622974	0.184296	-3.32761	0.000875953	0.0038416	110182	116505	91643.9	71544.7	0.0082693	-0.00308504
mmu-miR-6911-3p	4.49319	1.38649	1.48771	0.417469	3.32119	0.000896355	0.00391827	3.60134	5.28294	5.92165	10.3269	-0.0281238	-0.0238597
mmu-miR-143-5p	4.11885	-2.20928	-3.45419	0.666988	-3.31233	0.000925227	0.00403135	4.71813	3.5135	3.42687	0.34296	0.0688158	0.0648604
mmu-miR-3963	3999.23	1.95071	2.35575	0.592578	3.29191	0.000995105	0.00430784	3185.1	4232.21	4370.01	16303.7	0.000587378	-0.0215092
mmu-miR-6973a-3p	3.13897	-2.25647	-3.5481	0.685376	-3.29231	0.000993682	0.00430784	3.12636	3.6783	2.24353	0	0.051628	-0.027135
mmu-miR-351-3p	16.6834	-1.13666	-1.2103	0.346727	-3.27827	0.00104447	0.004507	17.1124	17.5144	13.5131	7.35653	0.0181042	0.0256275
mmu-miR-1843b-5p	718.798	-0.48147	-0.48699	0.147084	-3.27344	0.00106248	0.00457004	703.738	781.215	664.548	502.843	0.00839607	0.00172549
mmu-miR-30d-5p	38969.8	0.388437	0.391406	0.11914	3.26034	0.00111277	0.00474075	39189.4	37408.6	38527.8	51403.9	0.00328588	-0.00671186
mmu-miR-3072-3p	0.413793	2.44213	3.64732	0.749584	3.25798	0.00112208	0.00476531	0.313179	0.17347	0.528191	4.4713	-0.0525345	0.0049323
mmu-miR-297a-5p	11.5599	-1.97136	-2.63044	0.608286	-3.24085	0.00119174	0.00504517	13.0198	10.1231	9.83071	2.0809	0.0304819	0.0154684
mmu-let-7f-1-3p	79.8451	0.683762	0.703019	0.213843	3.1975	0.00138623	0.00583173	82.0068	73.357	66.9821	132.597	-0.00403252	-0.0125812
mmu-miR-7032-3p	2.42543	-2.19268	-3.31015	0.690269	-3.17656	0.00149034	0.0062113	2.65904	2.492	1.23485	0	0.0654159	-0.0211892
mmu-miR-3102-5p.2-5p	5.16184	-1.89593	-2.44989	0.598177	-3.16951	0.00152697	0.00634425	5.89847	4.6323	3.12413	1.04623	0.0575206	0.0640856
mmu-miR-669h-5p	9.48952	-1.35617	-1.50103	0.429215	-3.15966	0.00157953	0.00654238	10.0067	9.59087	7.36996	3.41817	0.0260995	-0.00312879
mmu-miR-466i-3p	3.90185	-2.08967	-3.21448	0.662114	-3.15606	0.00159915	0.00660328	4.02488	4.36317	2.39173	0.348744	0.0421257	0.0297795
mmu-miR-7002-5p	1.04798	1.71255	1.99243	0.545617	3.13874	0.00169675	0.00698479	0.878702	1.07608	1.27043	3.48277	-0.0223939	-0.00472112
mmu-miR-155-3p	3.74977	1.37788	1.50194	0.439161	3.13752	0.00170385	0.00699255	3.3686	3.28357	6.51307	9.43652	-0.0303	-0.0300765
mmu-miR-466d-5p	4.42777	-1.93564	-2.75184	0.61976	-3.12321	0.00178892	0.00731928	4.63962	4.62292	3.43787	0.678253	0.0392136	-0.0143598
mmu-miR-340-5p	17922.5	0.808236	0.841611	0.264916	3.05092	0.00228145	0.00905828	18489.8	15314.3	17963.5	33135.1	-0.00376731	-0.0258736
mmu-miR-10a-5p	32752.5	-0.745875	-0.765974	0.244974	-3.04471	0.00232905	0.00922003	35087.1	29640.1	32257.4	20633.1	0.00637605	-0.0115358

### Sheet: Persistent
miR	baseMean	log2FoldChange	lfcMLE	lfcSE	stat	pvalue	padj	cntMU	cntC1	cntC2	cntC3	PC1_load	PC2_load
mmu-miR-31-5p	4178.28	4.82719	5.10692	0.391804	12.3204	7.03294e-35	3.14607e-32	1319.9	2600.38	16969	45487.3	-0.0739527	-0.00789511
mmu-miR-212-5p	31.7345	4.91432	5.24513	0.423156	11.6135	3.52004e-31	9.44777e-29	8.56245	13.1853	179.658	324.665	-0.0719354	-0.0290897
mmu-miR-409-5p	6.34294	6.33039	7.12412	0.547667	11.5588	6.66191e-31	1.49005e-28	0.950359	1.90572	14.9512	133.806	-0.136425	0.0482688
mmu-miR-331-3p	287.049	2.31179	2.35187	0.203725	11.3476	7.6219e-30	1.46123e-27	225.407	279.001	460.698	1148.02	-0.0301524	0.0096587
mmu-miR-126a-5p	724.167	3.82924	3.98774	0.346424	11.0537	2.10478e-28	3.53076e-26	293.336	573.05	3287.26	4654.16	-0.0559405	0.00272083
mmu-miR-181c-5p	2763.87	-2.2102	-2.24953	0.204829	-10.7904	3.81924e-27	5.12541e-25	3145.91	2524.34	1536.9	661.25	0.0272163	0.0098244
mmu-miR-126a-3p	1289.01	3.50046	3.63626	0.329125	10.6357	2.03396e-26	2.27465e-24	628.7	997.301	5260.11	7817.01	-0.0483279	0.00199529
mmu-miR-340-3p	680.243	3.26402	3.39488	0.312819	10.4342	1.73009e-25	1.65842e-23	421.555	629.046	1423.82	4434.26	-0.0451772	-0.00818427
mmu-miR-700-3p	456.093	2.24243	2.28261	0.218499	10.2629	1.03564e-24	8.68647e-23	333.85	465.87	924.779	1626.4	-0.0357071	-0.00736103
mmu-miR-499-5p	65.6707	3.72831	3.93029	0.378406	9.85269	6.67341e-23	4.26463e-21	30.6294	66.8513	178.33	466.166	-0.0584513	0.0381475
mmu-miR-671-3p	69.4308	1.82734	1.85611	0.192824	9.4767	2.62451e-21	1.40884e-19	57.5816	73.0752	90.9599	209.681	-0.0205046	-0.0124804
mmu-miR-484	11876.7	1.83062	1.86027	0.201355	9.09151	9.76773e-20	4.22848e-18	9711.46	11992.8	19252.4	35260.6	-0.0238614	0.00259501
mmu-let-7e-5p	1114.33	-2.75104	-2.86709	0.307466	-8.94747	3.63739e-19	1.47921e-17	1362.7	854.727	583.031	186.728	0.0322107	0.024848
mmu-miR-26a-1-3p	10.8972	2.93058	3.0776	0.339306	8.63698	5.77193e-18	2.15165e-16	7.50524	10.7418	16.5804	64.1119	-0.0399971	0.00622415
mmu-miR-674-3p	189.16	1.6018	1.6253	0.199729	8.01987	1.05858e-15	3.15691e-14	153.608	196.622	329.876	473.429	-0.0294541	0.000931073
mmu-miR-6390	27.2552	3.14337	3.3241	0.397265	7.91252	2.52235e-15	7.20212e-14	14.1686	24.1418	100.099	143.136	-0.0410255	-0.0478837
mmu-miR-193b-5p	6.10061	3.45235	3.69476	0.445132	7.75578	8.78042e-15	2.35666e-13	2.55618	5.87162	24.8484	33.5521	-0.0786731	0.00159624
mmu-miR-345-5p	316.359	-2.12047	-2.18065	0.282651	-7.50208	6.28125e-14	1.50034e-12	395.194	232.398	125.727	87.0116	0.0358779	0.0156239
mmu-miR-192-5p	2633.64	1.46518	1.48712	0.198302	7.38861	1.48372e-13	3.26418e-12	2211.14	2744.2	4125.11	6199.59	-0.0250717	0.00248372
mmu-miR-872-3p	194.077	-1.58452	-1.60846	0.214872	-7.37424	1.65291e-13	3.57775e-12	232.566	155.803	91.5428	76.2438	0.0302427	0.00200046
mmu-miR-3074-1-3p	151.748	1.71301	1.7496	0.233072	7.34971	1.98644e-13	4.23143e-12	124.813	153.027	254.649	419.193	-0.0252877	0.00466955
mmu-miR-423-3p	8490.94	1.36892	1.3873	0.186383	7.34468	2.06255e-13	4.32491e-12	7251.75	8921.28	12385.1	18970.5	-0.0185581	-0.00622009
mmu-miR-99b-3p	55.4453	-3.0976	-3.39546	0.423068	-7.32176	2.4474e-13	5.05294e-12	66.1967	47.1339	23.4986	6.16198	0.0470512	0.0407964
mmu-miR-148b-3p	18242.2	1.75715	1.79452	0.240523	7.30551	2.76209e-13	5.61624e-12	14035.7	20455.3	30395.9	48690	-0.0311312	0.0118245
mmu-miR-350-3p	3045.36	-1.96407	-2.02236	0.279692	-7.02227	2.18287e-12	4.12593e-11	3552.4	2714.05	1201.01	874.597	0.0418903	0.00164936
mmu-miR-1249-3p	418.134	-2.1833	-2.27663	0.323248	-6.75426	1.4357e-11	2.47014e-10	500.54	346.269	181.616	103.243	0.0379538	-0.0280621
mmu-miR-1964-3p	27.3434	1.70042	1.74343	0.252928	6.72292	1.78114e-11	2.98786e-10	22.3469	28.8198	42.2897	73.8838	-0.0218001	0.00922782
mmu-miR-421-3p	1760.74	1.7912	1.84053	0.26833	6.67534	2.46666e-11	4.08674e-10	1389.12	1838.84	3123.39	4974.58	-0.0312615	0.0129032
mmu-miR-326-3p	1349.41	-1.66356	-1.70269	0.264248	-6.29545	3.06504e-10	4.19722e-09	1615.32	1101.7	584.218	496.026	0.0288346	0.0181072
mmu-miR-1895	44.3869	-2.15499	-2.26242	0.349481	-6.16626	6.99245e-10	8.93702e-09	54.9745	32.8242	21.0434	11.3719	0.044885	-0.00809939
mmu-miR-5103	27.3938	1.73834	1.78866	0.283198	6.13825	8.3438e-10	1.04648e-08	20.3012	32.5914	44.9249	70.7329	-0.0172642	0.0111439
mmu-miR-1955-5p	78.9859	1.69625	1.7424	0.278629	6.08785	1.14436e-09	1.40892e-08	59.0742	91.3584	139.058	198.422	-0.0280174	-0.00683911
mmu-let-7g-5p	185393	1.18829	1.20641	0.200573	5.9245	3.13255e-09	3.62404e-08	161186	194134	268044	371956	-0.0183624	-0.0118364
mmu-miR-29a-5p	252.613	-1.4511	-1.48129	0.246633	-5.88362	4.01395e-09	4.56501e-08	299.423	204.201	137.027	107.401	0.0203922	-0.0245511
mmu-miR-500-3p	1162.7	-1.9348	-2.01443	0.329053	-5.87992	4.10461e-09	4.6289e-08	1405.37	932.624	498.181	347.881	0.0300948	-0.0314006
mmu-miR-574-5p	95.6349	-2.13651	-2.2704	0.380548	-5.6143	1.97363e-08	2.05319e-07	115.011	77.81	43.2206	23.6784	0.031061	0.00956587
mmu-miR-455-5p	23.6725	-2.59281	-2.88638	0.46651	-5.55789	2.73059e-08	2.79729e-07	29.007	18.7314	9.3542	3.94324	0.0639001	-0.0416398
mmu-miR-191-5p	95057.2	1.24305	1.26677	0.224745	5.53091	3.18568e-08	3.19044e-07	80613.5	104301	131980	193976	-0.0182803	-0.00990106
mmu-miR-148b-5p	252.572	0.974409	0.985384	0.17741	5.4924	3.96509e-08	3.94159e-07	220.75	275.568	337.273	436.656	-0.0175483	0.00739062
mmu-miR-2137	394.246	2.45832	2.63588	0.452541	5.43225	5.56472e-08	5.37256e-07	231.407	362.099	1448.94	1436.6	-0.0512191	0.0134763
mmu-miR-186-5p	22414.8	1.24554	1.2696	0.232518	5.35674	8.47346e-08	8.00802e-07	18839.3	23993.4	35368.2	45420	-0.0225821	0.0174024
mmu-miR-135a-5p	115.661	-3.35498	-4.34373	0.646834	-5.18677	2.13972e-07	1.86461e-06	160.369	64.6741	12.601	7.96344	0.059856	0.00222891
mmu-miR-466q	14.625	-3.32499	-4.7856	0.665547	-4.99588	5.85684e-07	4.79261e-06	19.9133	8.74632	2.26085	0.752409	0.0213935	0.00216871
mmu-miR-18b-3p	11.6929	-2.56058	-2.9946	0.525235	-4.87511	1.08747e-06	8.63541e-06	14.1682	9.53942	4.79645	1.71292	0.0224265	0.00539942
mmu-let-7e-3p	9.51378	-3.09084	-4.15659	0.635439	-4.8641	1.14979e-06	8.97107e-06	12.7826	5.77157	2.46584	0.685921	0.0856776	0.0561087
mmu-miR-125a-3p	20.9446	-2.04821	-2.22461	0.423546	-4.83587	1.32563e-06	1.02832e-05	24.6666	17.8652	10.1918	5.21493	0.0448693	0.0301644
mmu-miR-135a-1-3p	12.7609	-3.01065	-3.98608	0.624902	-4.81779	1.4516e-06	1.11297e-05	16.6546	8.58222	3.66832	1.027	0.0893888	-0.0240712
mmu-miR-141-3p	455.051	-1.41011	-1.46326	0.299711	-4.7049	2.53997e-06	1.86264e-05	519.55	388.708	323.694	188.537	0.0210576	-0.013517
mmu-miR-3102-3p.2-3p	9.24821	-2.67122	-3.39917	0.580048	-4.60518	4.12113e-06	2.89558e-05	11.2148	7.28072	5.03338	1.04045	0.0701454	0.0513982
mmu-miR-147-3p	75.131	-2.00032	-2.16378	0.435949	-4.58841	4.46627e-06	3.12174e-05	94.8487	51.1867	39.0401	21.1433	0.0284041	-0.0178803
mmu-miR-3082-3p	11.7094	1.52824	1.59438	0.33517	4.5596	5.12516e-06	3.54384e-05	9.16637	13.7033	17.0541	28.0622	-0.0300117	-0.0021842
mmu-miR-5120	8.95316	-2.68207	-3.39012	0.588353	-4.55861	5.14939e-06	3.54384e-05	11.2231	6.52406	4.0754	1.08959	0.0749597	-0.0379837
mmu-miR-18b-5p	46.6465	-0.99762	-1.0167	0.227656	-4.38214	1.17519e-05	7.69318e-05	51.6599	42.3552	32.6123	25.8791	0.0137675	-0.00317886
mmu-miR-504-5p	17.2105	1.39688	1.44487	0.323998	4.31138	1.62242e-05	0.000105183	12.9111	21.1864	27.898	35.0915	-0.0114021	-0.0240734
mmu-miR-503-3p	80.7596	-1.57523	-1.66571	0.367692	-4.28412	1.83467e-05	0.000117805	94.4343	66.8669	49.7461	29.648	0.00984036	0.0195866
mmu-miR-324-5p	228.929	-0.868244	-0.876978	0.205329	-4.22856	2.35192e-05	0.000148881	268.577	182.189	138.759	145.909	0.0213096	0.00668412
mmu-miR-7219-3p	11.4497	1.53342	1.59221	0.36326	4.22128	2.42921e-05	0.000153052	7.76339	14.8946	21.8979	23.532	-0.0375173	-0.018692
mmu-miR-7667-5p	4.90822	1.73267	1.83544	0.422958	4.09655	4.19358e-05	0.000253504	3.26888	6.10939	10.2571	12.0088	0.0335722	0.00376716
mmu-miR-5121	381.974	-2.43312	-2.78538	0.604074	-4.02785	5.62903e-05	0.000332782	538.262	187.203	62.9302	78.0547	0.0260135	-0.0145413
mmu-miR-190a-5p	18.6979	1.61318	1.70729	0.404491	3.98817	6.65854e-05	0.000386829	13.7604	21.8068	34.9937	44.7555	-0.0146596	-0.0148854
mmu-miR-3473b	232.141	-2.28231	-2.54766	0.58124	-3.92663	8.61438e-05	0.000494038	332.068	101.141	48.4905	56.7411	0.0383262	-0.00534298
mmu-miR-210-3p	820.94	-1.11327	-1.14362	0.286486	-3.88593	0.000101937	0.000577213	956.495	671.275	514.017	432.625	0.0227136	0.0281196
mmu-miR-298-5p	70.2976	1.79014	1.84445	0.46303	3.86614	0.00011057	0.000620857	31.8249	60.8948	417.327	114.49	-0.0478106	-0.0487367
mmu-let-7i-3p	632.051	-0.776259	-0.786607	0.201817	-3.84635	0.000119889	0.000656701	694.653	579.666	438.12	402.792	0.013675	0.00825512
mmu-miR-200c-3p	2495.74	-1.03811	-1.06356	0.27058	-3.83662	0.000124737	0.000680474	2958.83	1840.69	1976.64	1415.57	0.0171317	0.00455068
mmu-miR-139-3p	106.486	-1.28567	-1.34088	0.3421	-3.75817	0.000171162	0.000890307	126.014	83.773	67.818	49.5935	0.0210473	-0.0179274
mmu-miR-29c-3p	622.022	-1.01085	-1.04039	0.292735	-3.45314	0.000554104	0.0025207	714.556	519.314	419.231	347.231	0.0121614	-0.0249686
mmu-miR-1968-5p	242.559	-1.01503	-1.03968	0.29968	-3.38706	0.000706469	0.00319219	286.951	192.928	134.105	139.417	0.0240485	0.0347494
mmu-miR-1943-3p	4.90564	-2.01045	-2.47552	0.598428	-3.35955	0.000780693	0.00345772	6.04332	3.79037	1.98509	1.01355	0.0529864	-0.0078675
mmu-miR-30e-3p	2708.96	0.57782	0.583641	0.172379	3.35203	0.000802227	0.00354141	2482.04	2915.8	3256.49	3720.11	-0.00919925	-0.0116245
mmu-miR-466i-5p	55.0693	-1.40605	-1.49696	0.430375	-3.26703	0.00108682	0.00465976	68.1826	39.1764	28.755	24.0523	0.0255239	0.0241038
mmu-miR-6418-3p	13.0695	-1.16767	-1.22675	0.380615	-3.06784	0.00215609	0.00863724	15.1108	11.1877	7.13852	6.44815	0.0267858	-0.0137494
mmu-miR-34c-5p	39.6441	-1.10944	-1.15125	0.36694	-3.02348	0.00249885	0.00985943	49.1322	26.4993	73.6542	22.1452	0.0147882	-0.00245287
