## Supplementary material for "State-Transition Analysis of Time-Sequential microRNA Expression Predicts Development of Acute Myeloid Leukemia": Table S6

### Sheet: Group_1
mmu-miR-106b-5p
mmu-miR-10a-3p
mmu-miR-10a-5p
mmu-miR-10b-3p
mmu-miR-10b-5p
mmu-miR-1192
mmu-miR-1231-5p
mmu-miR-129b-3p
mmu-miR-1306-5p
mmu-miR-130a-5p
mmu-miR-135b-5p
mmu-miR-138-2-3p
mmu-miR-140-5p
mmu-miR-144-3p
mmu-miR-144-5p
mmu-miR-147-5p
mmu-miR-148a-3p
mmu-miR-151-3p
mmu-miR-151-5p
mmu-miR-15a-5p
mmu-miR-15b-5p
mmu-miR-16-2-3p
mmu-miR-16-5p
mmu-miR-17-3p
mmu-miR-181d-3p
mmu-miR-184-3p
mmu-miR-187-3p
mmu-miR-1894-3p
mmu-miR-193a-5p
mmu-miR-1945
mmu-miR-1954
mmu-miR-195a-3p
mmu-miR-1983
mmu-miR-199b-5p
mmu-miR-1b-3p
mmu-miR-200a-5p
mmu-miR-205-3p
mmu-miR-205-5p
mmu-miR-210-5p
mmu-miR-215-5p
mmu-miR-22-3p
mmu-miR-22-5p
mmu-miR-222-3p
mmu-miR-24-1-5p
mmu-miR-24-3p
mmu-miR-28c
mmu-miR-301b-5p
mmu-miR-3057-3p
mmu-miR-3058-3p
mmu-miR-3058-5p
mmu-miR-3061-5p
mmu-miR-3064-5p
mmu-miR-3068-3p
mmu-miR-3068-5p
mmu-miR-3074-5p
mmu-miR-3077-3p
mmu-miR-3087-3p
mmu-miR-3089-3p
mmu-miR-3098-3p
mmu-miR-30a-3p
mmu-miR-30a-5p
mmu-miR-30c-2-3p
mmu-miR-3110-5p
mmu-miR-320-3p
mmu-miR-339-3p
mmu-miR-345-3p
mmu-miR-351-5p
mmu-miR-363-5p
mmu-miR-370-3p
mmu-miR-421-5p
mmu-miR-429-3p
mmu-miR-451a
mmu-miR-486a-3p
mmu-miR-486a-5p
mmu-miR-486b-3p
mmu-miR-486b-5p
mmu-miR-491-5p
mmu-miR-505-3p
mmu-miR-505-5p
mmu-miR-5123
mmu-miR-5124a
mmu-miR-5126
mmu-miR-5132-3p
mmu-miR-5134-3p
mmu-miR-5134-5p
mmu-miR-5622-3p
mmu-miR-5622-5p
mmu-miR-5626-3p
mmu-miR-6236
mmu-miR-6359
mmu-miR-6516-5p
mmu-miR-6546-5p
mmu-miR-6937-5p
mmu-miR-6939-3p
mmu-miR-6951-5p
mmu-miR-6955-5p
mmu-miR-6956-3p
mmu-miR-6960-5p
mmu-miR-6961-3p
mmu-miR-6964-3p
mmu-miR-6996-5p
mmu-miR-701-3p
mmu-miR-7024-5p
mmu-miR-704
mmu-miR-7042-5p
mmu-miR-7044-5p
mmu-miR-7059-5p
mmu-miR-708-5p
mmu-miR-7084-5p
mmu-miR-7094b-2-5p
mmu-miR-7227-3p
mmu-miR-7236-3p
mmu-miR-7647-5p
mmu-miR-7653-3p
mmu-miR-7653-5p
mmu-miR-7659-5p
mmu-miR-7668-5p
mmu-miR-7687-3p
mmu-miR-7687-5p
mmu-miR-7689-3p
mmu-miR-8097
mmu-miR-8105
mmu-miR-8110
mmu-miR-8114
mmu-miR-9-5p
mmu-miR-9769-3p

### Sheet: Group_2
mmu-let-7c-1-3p
mmu-let-7d-3p
mmu-let-7e-3p
mmu-let-7e-5p
mmu-let-7i-3p
mmu-miR-100-5p
mmu-miR-103-2-5p
mmu-miR-106a-3p
mmu-miR-106a-5p
mmu-miR-1187
mmu-miR-1224-5p
mmu-miR-1249-3p
mmu-miR-125a-3p
mmu-miR-125a-5p
mmu-miR-125b-2-3p
mmu-miR-125b-5p
mmu-miR-129-2-3p
mmu-miR-129-5p
mmu-miR-129b-5p
mmu-miR-130a-3p
mmu-miR-130b-3p
mmu-miR-130b-5p
mmu-miR-133a-3p
mmu-miR-133b-3p
mmu-miR-135a-1-3p
mmu-miR-135a-5p
mmu-miR-138-5p
mmu-miR-139-3p
mmu-miR-139-5p
mmu-miR-140-3p
mmu-miR-141-3p
mmu-miR-143-3p
mmu-miR-143-5p
mmu-miR-145a-3p
mmu-miR-145a-5p
mmu-miR-148a-5p
mmu-miR-149-5p
mmu-miR-150-3p
mmu-miR-150-5p
mmu-miR-152-3p
mmu-miR-152-5p
mmu-miR-153-3p
mmu-miR-181a-1-3p
mmu-miR-181a-5p
mmu-miR-181b-1-3p
mmu-miR-181b-5p
mmu-miR-181c-3p
mmu-miR-181c-5p
mmu-miR-181d-5p
mmu-miR-1843a-3p
mmu-miR-1843a-5p
mmu-miR-1843b-5p
mmu-miR-1895
mmu-miR-18b-3p
mmu-miR-18b-5p
mmu-miR-1927
mmu-miR-193a-3p
mmu-miR-194-1-3p
mmu-miR-1943-3p
mmu-miR-1957b
mmu-miR-195a-5p
mmu-miR-1960
mmu-miR-1961
mmu-miR-1964-5p
mmu-miR-1968-3p
mmu-miR-1968-5p
mmu-miR-196a-5p
mmu-miR-1970
mmu-miR-199a-3p
mmu-miR-199a-5p
mmu-miR-199b-3p
mmu-miR-1a-2-5p
mmu-miR-1a-3p
mmu-miR-1b-5p
mmu-miR-200b-3p
mmu-miR-200c-3p
mmu-miR-202-5p
mmu-miR-203-3p
mmu-miR-203-5p
mmu-miR-206-3p
mmu-miR-20b-3p
mmu-miR-20b-5p
mmu-miR-210-3p
mmu-miR-211-3p
mmu-miR-214-3p
mmu-miR-215-3p
mmu-miR-2183
mmu-miR-219a-5p
mmu-miR-221-3p
mmu-miR-221-5p
mmu-miR-222-5p
mmu-miR-223-3p
mmu-miR-223-5p
mmu-miR-224-5p
mmu-miR-23a-3p
mmu-miR-23b-3p
mmu-miR-24-2-5p
mmu-miR-27a-3p
mmu-miR-28a-3p
mmu-miR-28a-5p
mmu-miR-296-5p
mmu-miR-297a-3p
mmu-miR-297a-5p
mmu-miR-297b-3p
mmu-miR-297b-5p
mmu-miR-297c-3p
mmu-miR-297c-5p
mmu-miR-29a-3p
mmu-miR-29a-5p
mmu-miR-29b-3p
mmu-miR-301b-3p
mmu-miR-3065-3p
mmu-miR-3065-5p
mmu-miR-3069-3p
mmu-miR-3070-3p
mmu-miR-3074-2-3p
mmu-miR-3077-5p
mmu-miR-3082-5p
mmu-miR-3084-3p
mmu-miR-3097-3p
mmu-miR-3097-5p
mmu-miR-30b-5p
mmu-miR-30d-5p
mmu-miR-30e-5p
mmu-miR-30f
mmu-miR-3102-3p
mmu-miR-3102-3p.2-3p
mmu-miR-3102-5p.2-5p
mmu-miR-322-3p
mmu-miR-322-5p
mmu-miR-324-5p
mmu-miR-326-3p
mmu-miR-328-3p
mmu-miR-33-3p
mmu-miR-330-3p
mmu-miR-330-5p
mmu-miR-337-5p
mmu-miR-338-3p
mmu-miR-338-5p
mmu-miR-342-3p
mmu-miR-342-5p
mmu-miR-345-5p
mmu-miR-3473b
mmu-miR-3473e
mmu-miR-3473g
mmu-miR-34b-3p
mmu-miR-350-3p
mmu-miR-351-3p
mmu-miR-3572-3p
mmu-miR-3572-5p
mmu-miR-361-3p
mmu-miR-361-5p
mmu-miR-363-3p
mmu-miR-3964
mmu-miR-3969
mmu-miR-3971
mmu-miR-434-3p
mmu-miR-450a-1-3p
mmu-miR-450a-2-3p
mmu-miR-450a-5p
mmu-miR-450b-3p
mmu-miR-450b-5p
mmu-miR-455-3p
mmu-miR-455-5p
mmu-miR-466a-3p
mmu-miR-466a-5p
mmu-miR-466b-3p
mmu-miR-466b-5p
mmu-miR-466c-3p
mmu-miR-466c-5p
mmu-miR-466d-3p
mmu-miR-466d-5p
mmu-miR-466e-3p
mmu-miR-466e-5p
mmu-miR-466f
mmu-miR-466f-3p
mmu-miR-466f-5p
mmu-miR-466g
mmu-miR-466h-3p
mmu-miR-466h-5p
mmu-miR-466i-3p
mmu-miR-466i-5p
mmu-miR-466j
mmu-miR-466k
mmu-miR-466l-3p
mmu-miR-466m-3p
mmu-miR-466m-5p
mmu-miR-466n-3p
mmu-miR-466n-5p
mmu-miR-466o-3p
mmu-miR-466o-5p
mmu-miR-466p-3p
mmu-miR-466p-5p
mmu-miR-467a-3p
mmu-miR-467a-5p
mmu-miR-467b-3p
mmu-miR-467b-5p
mmu-miR-467c-3p
mmu-miR-467c-5p
mmu-miR-467d-3p
mmu-miR-467d-5p
mmu-miR-467e-3p
mmu-miR-467e-5p
mmu-miR-467f
mmu-miR-467g
mmu-miR-467h
mmu-miR-491-3p
mmu-miR-497a-5p
mmu-miR-500-3p
mmu-miR-503-3p
mmu-miR-503-5p
mmu-miR-5100
mmu-miR-5104
mmu-miR-5106
mmu-miR-5107-5p
mmu-miR-5119
mmu-miR-5120
mmu-miR-5128
mmu-miR-5129-3p
mmu-miR-5129-5p
mmu-miR-542-3p
mmu-miR-542-5p
mmu-miR-5619-3p
mmu-miR-5624-3p
mmu-miR-574-3p
mmu-miR-574-5p
mmu-miR-598-3p
mmu-miR-6365
mmu-miR-6367
mmu-miR-6395
mmu-miR-6418-3p
mmu-miR-6538
mmu-miR-664-3p
mmu-miR-669a-3-3p
mmu-miR-669a-3p
mmu-miR-669a-5p
mmu-miR-669b-3p
mmu-miR-669b-5p
mmu-miR-669c-3p
mmu-miR-669c-5p
mmu-miR-669d-2-3p
mmu-miR-669d-3p
mmu-miR-669d-5p
mmu-miR-669e-3p
mmu-miR-669e-5p
mmu-miR-669f-3p
mmu-miR-669f-5p
mmu-miR-669h-3p
mmu-miR-669h-5p
mmu-miR-669k-5p
mmu-miR-669l-3p
mmu-miR-669l-5p
mmu-miR-669m-3p
mmu-miR-669m-5p
mmu-miR-669o-3p
mmu-miR-669o-5p
mmu-miR-669p-3p
mmu-miR-669p-5p
mmu-miR-672-5p
mmu-miR-676-3p
mmu-miR-676-5p
mmu-miR-6912-5p
mmu-miR-6921-3p
mmu-miR-6932-5p
mmu-miR-6935-5p
mmu-miR-6936-5p
mmu-miR-6943-3p
mmu-miR-6945-3p
mmu-miR-6946-3p
mmu-miR-6948-5p
mmu-miR-6957-3p
mmu-miR-6959-3p
mmu-miR-6959-5p
mmu-miR-6961-5p
mmu-miR-6967-5p
mmu-miR-6968-3p
mmu-miR-6971-3p
mmu-miR-6973a-3p
mmu-miR-6975-3p
mmu-miR-6976-3p
mmu-miR-6988-3p
mmu-miR-6989-3p
mmu-miR-7009-3p
mmu-miR-701-5p
mmu-miR-7010-5p
mmu-miR-7015-5p
mmu-miR-7021-5p
mmu-miR-7029-5p
mmu-miR-7031-3p
mmu-miR-7031-5p
mmu-miR-7032-3p
mmu-miR-7032-5p
mmu-miR-7036b-5p
mmu-miR-7040-5p
mmu-miR-7045-3p
mmu-miR-7048-3p
mmu-miR-7051-5p
mmu-miR-7052-3p
mmu-miR-7058-5p
mmu-miR-7063-3p
mmu-miR-7069-3p
mmu-miR-708-3p
mmu-miR-7088-5p
mmu-miR-709
mmu-miR-7093-3p
mmu-miR-7094-3p
mmu-miR-7115-3p
mmu-miR-7115-5p
mmu-miR-7117-3p
mmu-miR-7119-3p
mmu-miR-7212-5p
mmu-miR-7213-5p
mmu-miR-7656-5p
mmu-miR-7667-5p
mmu-miR-7668-3p
mmu-miR-7669-5p
mmu-miR-7674-3p
mmu-miR-7678-3p
mmu-miR-7679-3p
mmu-miR-7a-2-3p
mmu-miR-802-5p
mmu-miR-8107
mmu-miR-8116
mmu-miR-8117
mmu-miR-8118
mmu-miR-872-3p
mmu-miR-872-5p
mmu-miR-874-5p
mmu-miR-875-5p
mmu-miR-877-3p
mmu-miR-879-3p
mmu-miR-879-5p
mmu-miR-92a-2-5p
mmu-miR-99a-3p
mmu-miR-99a-5p
mmu-miR-99b-3p
mmu-miR-99b-5p

### Sheet: Group_3
mmu-let-7f-2-3p
mmu-let-7g-3p
mmu-let-7k
mmu-miR-101a-3p
mmu-miR-101a-5p
mmu-miR-101b-3p
mmu-miR-101c
mmu-miR-1191b-3p
mmu-miR-1195
mmu-miR-1249-5p
mmu-miR-127-5p
mmu-miR-1291
mmu-miR-141-5p
mmu-miR-142a-3p
mmu-miR-142a-5p
mmu-miR-142b
mmu-miR-146a-3p
mmu-miR-146a-5p
mmu-miR-146b-3p
mmu-miR-146b-5p
mmu-miR-147-3p
mmu-miR-149-3p
mmu-miR-155-5p
mmu-miR-1668
mmu-miR-181b-2-3p
mmu-miR-1839-3p
mmu-miR-188-3p
mmu-miR-188-5p
mmu-miR-190a-5p
mmu-miR-190b-3p
mmu-miR-190b-5p
mmu-miR-192-3p
mmu-miR-1930-3p
mmu-miR-1931
mmu-miR-1934-3p
mmu-miR-1934-5p
mmu-miR-1936
mmu-miR-193b-3p
mmu-miR-1941-3p
mmu-miR-1941-5p
mmu-miR-1943-5p
mmu-miR-1946a
mmu-miR-1948-3p
mmu-miR-1955-3p
mmu-miR-1957a
mmu-miR-1982-3p
mmu-miR-19a-5p
mmu-miR-19b-1-5p
mmu-miR-19b-2-5p
mmu-miR-200a-3p
mmu-miR-200b-5p
mmu-miR-204-5p
mmu-miR-211-5p
mmu-miR-219b-3p
mmu-miR-219c-3p
mmu-miR-21a-5p
mmu-miR-21b
mmu-miR-21c
mmu-miR-27b-3p
mmu-miR-292a-3p
mmu-miR-292b-5p
mmu-miR-296-3p
mmu-miR-298-5p
mmu-miR-29b-1-5p
mmu-miR-29c-3p
mmu-miR-29c-5p
mmu-miR-3076-5p
mmu-miR-3088-3p
mmu-miR-30c-1-3p
mmu-miR-30d-3p
mmu-miR-3109-5p
mmu-miR-3112-3p
mmu-miR-32-3p
mmu-miR-32-5p
mmu-miR-33-5p
mmu-miR-339-5p
mmu-miR-340-5p
mmu-miR-3470a
mmu-miR-3470b
mmu-miR-3472
mmu-miR-3473a
mmu-miR-34c-5p
mmu-miR-3535
mmu-miR-3547-3p
mmu-miR-362-3p
mmu-miR-362-5p
mmu-miR-365-1-5p
mmu-miR-374b-5p
mmu-miR-374c-3p
mmu-miR-374c-5p
mmu-miR-378a-3p
mmu-miR-378a-5p
mmu-miR-378b
mmu-miR-378c
mmu-miR-3960
mmu-miR-3962
mmu-miR-3963
mmu-miR-3965
mmu-miR-3968
mmu-miR-466q
mmu-miR-500-5p
mmu-miR-501-5p
mmu-miR-504-5p
mmu-miR-5099
mmu-miR-5101
mmu-miR-5107-3p
mmu-miR-511-3p
mmu-miR-5112
mmu-miR-5114
mmu-miR-5116
mmu-miR-5121
mmu-miR-5127
mmu-miR-5130
mmu-miR-532-3p
mmu-miR-532-5p
mmu-miR-5615-3p
mmu-miR-5615-5p
mmu-miR-5620-3p
mmu-miR-5627-3p
mmu-miR-582-3p
mmu-miR-582-5p
mmu-miR-592-5p
mmu-miR-6238
mmu-miR-6239
mmu-miR-6240
mmu-miR-6353
mmu-miR-6380
mmu-miR-6391
mmu-miR-6406
mmu-miR-6412
mmu-miR-652-3p
mmu-miR-652-5p
mmu-miR-6537-3p
mmu-miR-6541
mmu-miR-677-3p
mmu-miR-6897-5p
mmu-miR-690
mmu-miR-6900-3p
mmu-miR-6916-3p
mmu-miR-6916-5p
mmu-miR-6931-5p
mmu-miR-6952-3p
mmu-miR-6976-5p
mmu-miR-6981-5p
mmu-miR-6983-3p
mmu-miR-6984-3p
mmu-miR-700-5p
mmu-miR-7012-5p
mmu-miR-7013-5p
mmu-miR-702-3p
mmu-miR-7023-3p
mmu-miR-7033-5p
mmu-miR-7036a-3p
mmu-miR-7043-3p
mmu-miR-7043-5p
mmu-miR-7045-5p
mmu-miR-7046-3p
mmu-miR-7054-3p
mmu-miR-7054-5p
mmu-miR-7058-3p
mmu-miR-706
mmu-miR-7061-3p
mmu-miR-7062-5p
mmu-miR-7069-5p
mmu-miR-7073-3p
mmu-miR-7075-3p
mmu-miR-7081-3p
mmu-miR-7086-3p
mmu-miR-7087-3p
mmu-miR-7092-3p
mmu-miR-7116-3p
mmu-miR-7118-3p
mmu-miR-7242-3p
mmu-miR-7646-5p
mmu-miR-7649-3p
mmu-miR-7654-5p
mmu-miR-7667-3p
mmu-miR-7669-3p
mmu-miR-7670-3p
mmu-miR-7673-5p
mmu-miR-7684-5p
mmu-miR-7a-1-3p
mmu-miR-8094
mmu-miR-8098
mmu-miR-8103
mmu-miR-8108
mmu-miR-874-3p
mmu-miR-935

### Sheet: Group_4
mmu-let-7a-1-3p
mmu-let-7a-5p
mmu-let-7b-3p
mmu-let-7b-5p
mmu-let-7c-2-3p
mmu-let-7c-5p
mmu-let-7d-5p
mmu-let-7f-1-3p
mmu-let-7f-5p
mmu-let-7g-5p
mmu-let-7i-5p
mmu-let-7j
mmu-miR-103-3p
mmu-miR-106b-3p
mmu-miR-107-3p
mmu-miR-107-5p
mmu-miR-1191a
mmu-miR-1191b-5p
mmu-miR-1194
mmu-miR-1198-3p
mmu-miR-1198-5p
mmu-miR-122-5p
mmu-miR-126a-3p
mmu-miR-126a-5p
mmu-miR-126b-3p
mmu-miR-126b-5p
mmu-miR-127-3p
mmu-miR-128-1-5p
mmu-miR-128-2-5p
mmu-miR-128-3p
mmu-miR-1306-3p
mmu-miR-132-3p
mmu-miR-132-5p
mmu-miR-148b-3p
mmu-miR-148b-5p
mmu-miR-155-3p
mmu-miR-15a-3p
mmu-miR-15b-3p
mmu-miR-16-1-3p
mmu-miR-17-5p
mmu-miR-182-5p
mmu-miR-183-3p
mmu-miR-183-5p
mmu-miR-1839-5p
mmu-miR-185-3p
mmu-miR-185-5p
mmu-miR-186-3p
mmu-miR-186-5p
mmu-miR-1892
mmu-miR-18a-3p
mmu-miR-18a-5p
mmu-miR-191-3p
mmu-miR-191-5p
mmu-miR-192-5p
mmu-miR-1929-3p
mmu-miR-1929-5p
mmu-miR-1930-5p
mmu-miR-1933-3p
mmu-miR-193b-5p
mmu-miR-194-2-3p
mmu-miR-194-5p
mmu-miR-1946b
mmu-miR-1947-5p
mmu-miR-1948-5p
mmu-miR-1949
mmu-miR-1950
mmu-miR-1953
mmu-miR-1955-5p
mmu-miR-1956
mmu-miR-1958
mmu-miR-1964-3p
mmu-miR-1966-3p
mmu-miR-1969
mmu-miR-196b-5p
mmu-miR-1981-3p
mmu-miR-1981-5p
mmu-miR-19a-3p
mmu-miR-19b-3p
mmu-miR-20a-3p
mmu-miR-20a-5p
mmu-miR-212-3p
mmu-miR-212-5p
mmu-miR-2137
mmu-miR-218-5p
mmu-miR-219a-1-3p
mmu-miR-219b-5p
mmu-miR-219c-5p
mmu-miR-21a-3p
mmu-miR-23a-5p
mmu-miR-23b-5p
mmu-miR-25-3p
mmu-miR-25-5p
mmu-miR-26a-1-3p
mmu-miR-26a-2-3p
mmu-miR-26a-5p
mmu-miR-26b-3p
mmu-miR-26b-5p
mmu-miR-27a-5p
mmu-miR-27b-5p
mmu-miR-29b-2-5p
mmu-miR-300-3p
mmu-miR-301a-3p
mmu-miR-301a-5p
mmu-miR-3057-5p
mmu-miR-3060-3p
mmu-miR-3061-3p
mmu-miR-3062-5p
mmu-miR-3066-3p
mmu-miR-3066-5p
mmu-miR-3069-5p
mmu-miR-3074-1-3p
mmu-miR-3076-3p
mmu-miR-3079-5p
mmu-miR-3082-3p
mmu-miR-3084-5p
mmu-miR-3091-3p
mmu-miR-3091-5p
mmu-miR-3098-5p
mmu-miR-30b-3p
mmu-miR-30c-5p
mmu-miR-30e-3p
mmu-miR-31-3p
mmu-miR-31-5p
mmu-miR-3101-5p
mmu-miR-3103-3p
mmu-miR-3112-5p
mmu-miR-324-3p
mmu-miR-328-5p
mmu-miR-331-3p
mmu-miR-331-5p
mmu-miR-335-3p
mmu-miR-335-5p
mmu-miR-340-3p
mmu-miR-3473c
mmu-miR-3473d
mmu-miR-3474
mmu-miR-34a-5p
mmu-miR-350-5p
mmu-miR-3569-3p
mmu-miR-365-3p
mmu-miR-375-3p
mmu-miR-378d
mmu-miR-379-5p
mmu-miR-382-5p
mmu-miR-3970
mmu-miR-409-5p
mmu-miR-411-5p
mmu-miR-421-3p
mmu-miR-423-3p
mmu-miR-423-5p
mmu-miR-425-3p
mmu-miR-425-5p
mmu-miR-449a-5p
mmu-miR-484
mmu-miR-494-3p
mmu-miR-497b
mmu-miR-499-5p
mmu-miR-501-3p
mmu-miR-5103
mmu-miR-5108
mmu-miR-5113
mmu-miR-5132-5p
mmu-miR-541-5p
mmu-miR-547-3p
mmu-miR-5619-5p
mmu-miR-5620-5p
mmu-miR-5621-3p
mmu-miR-615-3p
mmu-miR-6369
mmu-miR-6390
mmu-miR-6539
mmu-miR-664-5p
mmu-miR-671-3p
mmu-miR-671-5p
mmu-miR-674-3p
mmu-miR-674-5p
mmu-miR-6899-3p
mmu-miR-6900-5p
mmu-miR-6911-3p
mmu-miR-6928-3p
mmu-miR-6932-3p
mmu-miR-6933-5p
mmu-miR-6936-3p
mmu-miR-6937-3p
mmu-miR-6946-5p
mmu-miR-6948-3p
mmu-miR-6954-3p
mmu-miR-6957-5p
mmu-miR-6967-3p
mmu-miR-6979-3p
mmu-miR-6980-3p
mmu-miR-6984-5p
mmu-miR-6986-5p
mmu-miR-700-3p
mmu-miR-7006-3p
mmu-miR-7007-5p
mmu-miR-7015-3p
mmu-miR-7019-3p
mmu-miR-7026-5p
mmu-miR-7030-3p
mmu-miR-7036b-3p
mmu-miR-7042-3p
mmu-miR-7063-5p
mmu-miR-7064-5p
mmu-miR-7065-3p
mmu-miR-7067-3p
mmu-miR-7068-3p
mmu-miR-7073-5p
mmu-miR-7079-3p
mmu-miR-7091-3p
mmu-miR-7091-5p
mmu-miR-7092-5p
mmu-miR-7118-5p
mmu-miR-7219-3p
mmu-miR-7237-3p
mmu-miR-744-3p
mmu-miR-744-5p
mmu-miR-7647-3p
mmu-miR-7650-5p
mmu-miR-7651-5p
mmu-miR-7655-3p
mmu-miR-7658-3p
mmu-miR-7658-5p
mmu-miR-7661-3p
mmu-miR-7661-5p
mmu-miR-7676-3p
mmu-miR-7688-5p
mmu-miR-7a-5p
mmu-miR-7b-5p
mmu-miR-8091
mmu-miR-8112
mmu-miR-8120
mmu-miR-877-5p
mmu-miR-9-3p
mmu-miR-92a-1-5p
mmu-miR-92a-3p
mmu-miR-92b-3p
mmu-miR-92b-5p
mmu-miR-93-3p
mmu-miR-93-5p
mmu-miR-96-5p
mmu-miR-98-3p
mmu-miR-98-5p
