## Supplementary material for "State-Transition Analysis of Time-Sequential microRNA Expression Predicts Development of Acute Myeloid Leukemia": Table S7

### Sheet: pathway_summary
Cell adhesion molecules (CAMs)	Focal Adhesion
Dysregulated miRNA Targeting in Insulin/PI3K-AKT Signaling
Focal Adhesion-PI3K-Akt-mTOR-signaling pathway
Focal Adhesion
Inflammatory Response Pathway	Inflammation Pathways
ApoE and miR-146 in inflammation and atherosclerosis
Cytokines and Inflammatory Response
Chemokine signaling pathway
GPCRs, Other	G-Protein Coupled Receptor
G Protein Signaling Pathways
Peptide GPCRs
Orphan GPCRs
Odorant GPCRs
Signal Transduction of S1P Receptor
Monoamine GPCRs
Wnt Signaling Pathway and Pluripotency	Wnt Signaling
Wnt Signaling Pathway
Wnt Signaling Pathway NetPath
ErbB signaling pathway	Cell/Nuclear Signaling
p53 signaling
Delta-Notch Signaling Pathway
Notch Signaling Pathway
Robo4 and VEGF Signaling Pathways Crosstalk
MAPK signaling pathway
Kit Receptor Signaling Pathway
Factors and pathways affecting insulin-like growth factor (IGF1)-Akt signaling
TGF Beta Signaling Pathway
TNF-alpha NF-kB Signaling Pathway
Estrogen signaling
EGFR1 Signaling Pathway
Novel Jun-Dmp1 Pathway
EPO Receptor Signaling
IL-7 Signaling Pathway	Interlukin Signaling
IL-1 Signaling Pathway
IL-9 Signaling Pathway
IL-5 Signaling Pathway
IL-3 Signaling Pathway
IL-6 signaling Pathway
IL-2 Signaling Pathway
Apoptosis	Apoptosis/Cell Cycle
G1 to S cell cycle control
Apoptosis Modulation by HSP70
EBV LMP1 signaling	Immune Response
Type II interferon signaling (IFNG)
Toll Like Receptor signaling
HTLV-I infection
Herpes simplex infection
Viral carcinogenesis
Epstein-Barr virus infection
NLR Proteins
Antigen processing and presentation
Natural killer cell mediated cytotoxicity
Purine metabolism	Metabolism Pathways
Glutathione and one carbon metabolism
Eicosanoid metabolism via Lipo Oxygenases (LOX)
Eicosanoid Synthesis
Cholesterol metabolism (includes both Bloch and Kandutsch-Russell pathways)
Biogenic Amine Synthesis
One carbon metabolism and related pathways
Amino Acid metabolism
Aflatoxin B1 metabolism
Estrogen metabolism
Alanine and aspartate metabolism
Statin Pathway
Oxidative phosphorylation
Adipogenesis genes
Nuclear receptors in lipid metabolism and toxicity
Electron Transport Chain
PluriNetWork	Pluripotency Pathways
ESC Pluripotency Pathways
Hfe effect on hepcidin production	Heme Biosynthesis
Heme Biosynthesis
Iron Homeostasis
